# Transcriptomic profiling identifies breed-specific immune signatures of Tuberculosis susceptibility in cattle

**DOI:** 10.1101/2024.10.19.619179

**Authors:** Rishi Kumar, Sripratyusha Gandham, Hemant Kumar Maity, Uttam Sarkar, Bappaditya Dey

**Affiliations:** National Institute of Animal Biotechnology, Hyderabad, Telangana, India, PIN 500032; Regional Centre for Biotechnology, Faridabad, Haryana, India, PIN 121001; West Bengal University of Animal and Fishery Sciences. Kolkata, West Bengal, India, PIN 700037

**Author notes:** Corresponding Author: Dr. Bappaditya Dey Scientist-F, National Institute of Animal Biotechnology Hyderabad, Telangana, India - 500032, Email ID. Joint first author (Rishi Kumar, Sripratyusha Gandham).

**Keywords:** Tuberculosis, Bovine tuberculosis, Transcriptome, Susceptibility, PBMC, *Mycobacterium tuberculosis*, *Mycobacterium bovis*, BCG

## Abstract

Tuberculosis (TB) remains a major chronic infectious disease in cattle, particularly challenging in India which hosts the world’s largest and most diverse cattle population farmed in close proximity to its human settlements. This study investigates the hypothesis that genetic and immune variations drive differential TB susceptibility in cattle breeds. Using comprehensive transcriptomic analyses, we examined immune responses in peripheral blood mononuclear cells (PBMCs) from Sahiwal and Sahiwal-Holstein Friesian (SHF) crossbred cattle. Responses to both the virulent *Mycobacterium tuberculosis* and the vaccine strain *M. bovis* BCG were compared. Notably, Sahiwal cattle exhibited a robust early immune response characterized by upregulation of interferon signaling, enhanced cytotoxic activity by CD8+ T and NK cells, and pronounced T cell recruitment and activation pathways compared to SHF crossbreds. PBMCs of this breed also demonstrated superior control of *M. tuberculosis* replication *in vitro*. A distinctive immune signature comprising 8 genes, including *CXCL10, ISG15, CTLA4, SELL, TLR3, MYD88, IRF1, and EOMES* was significantly upregulated in Sahiwal cattle PBMCs, potentially driving their reduced TB susceptibility. These findings underscore the importance of breed-specific immune profiling in devising effective TB control strategies, and could lead to targeted interventions that leverage genetic and immunological insights to mitigate TB in regions with high cattle diversity.
