## Supplementary data file S1 for "Transcriptomic profiling identifies breed-specific immune signatures of Tuberculosis susceptibility in cattle"

### Sheet: SHN vs CBN_all groups
Total DEGs									Comparison of DEGs
									Unique in each group									Common between 2 groups												Common between 3 groups
SHN-M.tb vs CBN-M.tb. (444 DEGs)	log2 FC		SHN-BCG vs CBN-BCG (271 DEGS)	log2 FC		SHN-CN vs CBN-CN (432 DEGs)	log2 FC		241 elements included exclusively in "SHN-M.tb vs CBN-M.tb"	log2 FC- "SHN vs CBN-MTB-MTB"		83 elements included exclusively in "SHN-BCG vs CBN-BCG"	log2 FC- "SHN vs CBN-BCG-BCG"		208 elements included exclusively in "SHN-CN vs CBN-CN":	log2 FC- SHN vs CBN_CN-CN		39 common elements in "SHN-BCG vs CBN-BCG" and"SHN-M.tb vs CBN-M.tb":	log2 FC- "SHN vs CBN-BCG-BCG"	log2 FC- "SHN vs CBN-MTB-MTB"		75 common elements in ""SHN-M.tb vs CBN-M.tb"" and "SHN-CN vs CBN-CN":	Log2FC- "SHN vs CBN-MTB-MTB"	Log2FC- SHN vs CBN_CN-CN"		60 common elements in "SHN-BCG vs CBN-BCG" and "SHN-CN vs CBN-CN":	Log2FC- "SHN vs CBN-BCG-BCG"	Log2FC- "SHN vs CBN_CN-CN		89 common elements in "SHN-BCG vs CBN-BCG", "SHN-M.tb vs CBN-M.tb" and "SHN-CN vs CBN-CN":	Log2FC- "SHN vs CBN-BCG-BCG"	Log2FC- "SHN vs CBN-MTB-MTB"	Log2FC- "SHN vs CBN_CN-CN"			Summery table
UQCRC2	6.23764		LOXL4	5.8223		THBS2	8.0735		UQCRC2	6.23764		LOXL4	5.8223		ACOT2	3.64926		NKG2A	4.20291	5.90942		THBS2	5.82669	8.0735		SNORA12	4.97608	3.97251		ND6	3.83691	3.41557	5.18881			Total DEGs	SHN vs CBN-BCG-BCG	SHN vs CBN-MTB-MTB	SHN vs CBN_CN-CN
NKG2A	5.90942		NHSL2	5.27391		ND6	5.18881		BEX3	5.57371		NHSL2	5.27391		UGT8	3.62528		IFITM3	3.32093	5.51534		CD8A	2.16362	1.1239		ND4L	3.44283	3.54122		ND3	3.40751	2.63802	3.5587			All	271	444	432
THBS2	5.82669		SNORA12	4.97608		WC1-10	4.42248		NKG2C	5.33152		FBN1	4.93066		RNF113A	3.5006		KLRE	2.92774	2.4277		ISG20	1.96808	1.72186		ND2	3.34237	3.55816		SH3BGRL2	3.39203	3.00642	3.66035			Up	82	149	126
BEX3	5.57371		FBN1	4.93066		SNORA12	3.97251		ABCG2	5.24957		CCR8	4.21238		SPEF2	3.39886		ATP8	2.73347	2.33242		GIMAP5	1.93483	1.10615		WC1-10	3.18202	4.42248		CX3CR1	3.28504	3.73083	2.00015			Down	189	295	306
IFITM3	5.51534		CCR8	4.21238		ATP4B	3.76806		KLRA1	4.92371		ATP6V0A4	3.91694		RPS13	3.03233		DAPK2	2.04564	2.54185		PRF1	1.82211	1.22429		ATP6	3.03148	3.25241		H4C3	2.97922	1.80948	2.35806				Unique in "SHN vs CBN-BCG-BCG"	Unique in "SHN vs CBN-MTB-MTB"	Unique in "SHN vs CBN_CN-CN"
NKG2C	5.33152		NKG2A	4.20291		SH3BGRL2	3.66035		KLRG1	4.05148		FRZB	3.71791		TMEM132B	2.82201		TRIAP1	1.88663	2.22758		COA3	1.82201	1.82424		ALPK2	2.39077	1.80398		ADGRG1	2.82037	3.33885	3.00371			All	83	241	208
ABCG2	5.24957		ATP6V0A4	3.91694		ACOT2	3.64926		MGC:8582	3.88516		IGFBP7	2.8882		SNORD31	2.78944		SFXN3	1.15029	1.51484		ADM5	1.74173	1.24317		SPIRE2	2.07392	2.29505		HOPX	2.54794	1.92257	1.37091			Up	28	90	62
KLRA1	4.92371		ND6	3.83691		UGT8	3.62528		POLR1D	3.58948		SGSM1	2.75261		GVINP1	2.40018		SCARNA7	1.15029	1.39606		SCARNA2	1.6535	1.21778		ND4	2.06504	2.08919		ATP4B	2.49772	3.50893	3.76806			Down	55	151	146
KLRG1	4.05148		FRZB	3.71791		ND3	3.5587		SASH1	3.47948		TAL1	2.64433		LRRC1	2.28033		ATOSA	1.12966	1.04812		SIGIRR	1.57919	1.14019		CYTB	2.00999	2.32916		RPL23A	2.44054	2.46987	2.35852				Common in "SHN vs CBN-BCG-BCG" and "SHN vs CBN-MTB-MTB"	Common in "SHN vs CBN-Mtb-" and "SHN vs CBN_CN-CN"	Common in "SHN vs CBN-BCG-BCG" and "SHN vs CBN_CN-CN"
MGC:8582	3.88516		ND4L	3.44283		ND2	3.55816		RYR3	3.10361		ATP5PB	2.63932		GNAO1	2.22201		SAMD9	1.11846	1.4968		DNPH1	1.5475	1.35865		CPNE7	1.91787	3.31582		H4C7	2.41551	1.57462	1.43553			All	39	75	60
CX3CR1	3.73083		ND3	3.40751		ND4L	3.54122		CXCL10	2.97775		CYP3A76	2.2806		ALDH7A1	2.08124		GIMAP4	1.09062	1.14483		IKZF5	1.52523	1.59425		ND5	1.81674	2.33909		ND1	2.29692	1.44555	2.1796			Up	15	24	19
POLR1D	3.58948		SH3BGRL2	3.39203		RNF113A	3.5006		IL18RAP	2.88139		TMEM69	1.93863		HYI	2.0725		C6H4orf3	1.06793	1.08053		F2R	1.52483	1.12146		COX3	1.79111	2.2625		GNLY	2.23649	2.50683	2.60412			Down	24	51	41
ATP4B	3.50893		ND2	3.34237		SPEF2	3.39886		ALPL	2.70061		RAP1GAP2	1.78896		ZNF593	1.84364		FRMD8	1.03642	1.70334		DERPC	1.35349	1.00803		OASL	1.58101	2.02431		LPAR6	2.15138	1.30248	1.45442				Common in "SHN vs CBN-BCG-BCG" and "SHN vs CBN-MTB-MTB" and
SASH1	3.47948		IFITM3	3.32093		CPNE7	3.31582		THA1	2.5719		KLRK1	1.77525		PYCR1	1.79063		UBD	1.00751	1.76549		NAP1L1	1.33771	1.06544		IFI27L2	1.22913	1.47532		NCR3	1.97173	2.992	1.75466			All	89
ND6	3.41557		CX3CR1	3.28504		ATP6	3.25241		RAD51AP1	2.39638		QRICH2	1.46373		RHOU	1.6976		RPL36AL	1.00643	1.18892		HNRNPA0	1.28137	1.79208		COX2	1.19955	1.0534		CTSW	1.87667	2.72577	1.9004			Up	20
ADGRG1	3.33885		WC1-10	3.18202		PFN1	3.04947		VPREB3	2.22604		PTPRF	1.4199		TSPAN15	1.69414		TNIP1	-1.00833	-1.11595		H1-12	1.26764	1.14624		RPL39	1.14139	1.10642		H4C4	1.54809	1.82788	1.03109			Down	69
RYR3	3.10361		ATP6	3.03148		RPS13	3.03233		ZBED5	2.12483		TRAT1	1.38385		HAP1	1.63912		DOT1L	-1.03285	-1.5218		TNFRSF25	1.25128	1.53306		COX1	1.1094	1.15509		RPL19	1.50942	1.87047	1.8929
SH3BGRL2	3.00642		H4C3	2.97922		ADGRG1	3.00371		PKD2L2	2.09071		TMT1A	1.33368		MIR7-1	1.62769		PFKFB3	-1.03817	-1.21529		ZBTB4	1.22559	1.33212		RGS3	1.06656	1.13202		RPS29	1.34089	1.41377	1.14475
NCR3	2.992		KLRE	2.92774		TMEM132B	2.82201		PLCXD2	2.01077		H2AC21	1.282		TARS3	1.60776		SNX9	-1.11401	-1.08741		SCML4	1.20029	1.35583		RPL34	1.05836	1.19176		B2M	1.22547	1.68773	1.12003
CXCL10	2.97775		IGFBP7	2.8882		SNORD31	2.78944		MAD2L1	1.85187		MRPS36	1.23259		RNF7	1.57797		AFDN	-1.12117	-1.12278		CXCR4	1.10859	1.48853		SLC39A1	-1.03041	-1.189		HINT1	1.13029	1.10229	1.2399
IL18RAP	2.88139		ADGRG1	2.82037		GNLY	2.60412		JCHAIN	1.83754		EVI2B	1.14067		TIMM29	1.57315		OGDH	-1.13182	-1.18836		TMEM200B	1.0734	1.26148		TNFRSF1A	-1.03465	-1.32962		SEC24D	-1.00326	-1.08478	-1.37119
CTSW	2.72577		SGSM1	2.75261		GVINP1	2.40018		H4C12	1.79913		COX7B	1.13995		CRLS1	1.53099		HYOU1	-1.17498	-1.31413		C24H18orf32	1.0542	1.2725		RHBDF2	-1.0422	-1.41341		GCLC	-1.00624	-1.06839	-1.43525
ALPL	2.70061		ATP8	2.73347		RPL23A	2.35852		CBLC	1.7885		PLA2G16	1.13524		BLOC1S4	1.49071		LRP1	-1.21338	-2.27305		PTCD1	1.01329	1.16004		SEMA4A	-1.06108	-1.3841		GRK3	-1.01076	-1.50238	-1.61203
ND3	2.63802		TAL1	2.64433		H4C3	2.35806		RTP4	1.7008		NUCB2	1.09973		MRPL57	1.4712		FOSB	-1.22471	-2.48933		RHOH	1.01302	1.12132		GSN	-1.06184	-1.21662		SLC23A2	-1.01529	-1.48005	-1.42703
THA1	2.5719		ATP5PB	2.63932		ND5	2.33909		OAS1X	1.68588		TRPM2	1.08885		ANKH	1.45143		TRIO	-1.22814	-1.77924		ACO1	-1.03555	-1.80914		TIMELESS	-1.0687	-1.33741		CYTH4	-1.02833	-1.10968	-1.24284
DAPK2	2.54185		HOPX	2.54794		CYTB	2.32916		PNPLA7	1.60198		RPL35A	1.03198		DUSP2	1.42106		LHFPL2	-1.3112	-1.51963		BHLHE40	-1.03793	-1.16041		NPC1	-1.075	-1.28869		PAM	-1.03579	-2.23399	-1.58993
GNLY	2.50683		ATP4B	2.49772		SPIRE2	2.29505		IFI47	1.57595		H2AC10	1.02188		ANTKMT	1.41446		FSCN1	-1.4484	-1.77712		INCENP	-1.04448	-1.18572		CD9	-1.09853	-1.41714		MARCKSL1	-1.03761	-1.78267	-1.17512
RPL23A	2.46987		RPL23A	2.44054		LRRC1	2.28033		EAF2	1.5746		GLS	1.01845		BOLA-DQA5	1.40937		SCNN1D	-1.49208	-1.63742		NOP10	-1.0492	-1.89015		RXRA	-1.10483	-1.57288		SOAT1	-1.051	-1.47419	-1.44546
KLRE	2.4277		H4C7	2.41551		COX3	2.2625		PLAC8B	1.54207		MPC1	-1.00776		RFK	1.39919		CNDP2	-1.52026	-1.46975		WDR59	-1.05377	-1.25138		WDFY4	-1.14487	-1.07938		PFN1	-1.07839	-1.0175	3.04947
RAD51AP1	2.39638		ALPK2	2.39077		GNAO1	2.22201		FECH	1.52471		FCAR	-1.03828		TIMP3	1.38338		SLC11A1	-1.61635	-1.50866		ATP6V0D1	-1.07705	-1.03705		ADAM8	-1.18006	-1.68457		FABP5	-1.10057	-1.23199	-1.26251
ATP8	2.33242		ND1	2.29692		ND1	2.1796		LANCL1	1.51709		PYCR3	-1.06924		GBP5	1.38225		XDH	-1.69631	-1.71895		TPM4	-1.09201	-1.04433		STEAP3	-1.18297	-1.46151		CAPG	-1.10285	-1.17882	-1.19366
TRIAP1	2.22758		CYP3A76	2.2806		ND4	2.08919		PGAP3	1.47114		HARS1	-1.07312		NUDT2	1.37356		TTYH2	-1.72194	-2.01691		FADS3	-1.09418	-1.06955		PLXNA1	-1.20556	-1.33293		ANXA2	-1.11071	-1.48205	-1.19684
VPREB3	2.22604		GNLY	2.23649		ALDH7A1	2.08124		RAB19	1.46536		HSPA5	-1.09386		PACC1	1.36529		CTTN	-1.80804	-2.37214		STAM	-1.10623	-1.3971		ARAP3	-1.26118	-1.66275		WDFY3	-1.11714	-1.76272	-1.86764
CD8A	2.16362		LPAR6	2.15138		HYI	2.0725		UBA7	1.46051		NEDD4L	-1.1069		SLC7A6OS	1.36351		NCAPG2	-2.01565	-2.59657		KIAA0930	-1.12596	-1.17126		NINJ1	-1.26983	-1.68314		IRAK2	-1.12339	-1.43188	-1.14638
ZBED5	2.12483		SPIRE2	2.07392		OASL	2.02431		GBP4	1.4108		IER3	-1.10961		YRDC	1.33341		MYBPC2	-2.41094	-2.97205		PLEKHO2	-1.13231	-1.16055		PDXK	-1.31552	-1.62682		FNIP2	-1.13648	-1.52179	-1.47633
PKD2L2	2.09071		ND4	2.06504		CX3CR1	2.00015		HSH2D	1.39012		RUSC2	-1.11001		RPS3A	1.30072		RPL10A	-2.45651	-1.93254		PYGL	-1.14654	-1.50064		CYP3A74	-1.32859	-2.74299		LGMN	-1.13755	-1.66936	-1.79127
PLCXD2	2.01077		DAPK2	2.04564		CTSW	1.9004		TLDC2	1.36394		VPS33A	-1.16184		NME3	1.29961		RPLP1	-2.56026	-2.48685		TNFRSF21	-1.21446	-1.36009		PLOD1	-1.40114	-2.08161		JAG1	-1.13936	-1.59476	-1.23984
ISG20	1.96808		CYTB	2.00999		RPL19	1.8929		PTPN12	1.34361		ACTB	-1.19875		LZTS3	1.29012		TMSB4	-2.62728	-3.58876		LRP8	-1.23372	-1.13035		P4HA2	-1.42318	-1.2407		TXNRD1	-1.14734	-1.31413	-1.05237
GIMAP5	1.93483		NCR3	1.97173		ZNF593	1.84364		SLC25A5	1.34345		HPCAL1	-1.20385		AXIN2	1.28179		CCDC150	-3.66566	-3.19324		BLA-DQB	-1.2354	-1.01092		FCER1G	-1.42492	-1.44241		ANXA4	-1.15072	-1.15053	-1.21861
HOPX	1.92257		TMEM69	1.93863		COA3	1.82424		IFI44L	1.32819		ATP11A	-1.23381		IDO1	1.21389						TFRC	-1.25921	-1.01002		CTNND1	-1.44294	-1.51691		TBC1D9	-1.18601	-1.32378	-1.4334
RPL19	1.87047		CPNE7	1.91787		ALPK2	1.80398		ATP5MJ	1.32331		GADD45A	-1.24605		KLF13	1.18641						TYROBP	-1.27372	-1.02239		DUSP6	-1.49548	-1.64145		CYFIP1	-1.19626	-1.42904	-1.50629
MAD2L1	1.85187		TRIAP1	1.88663		HNRNPA0	1.79208		ISG15	1.31356		GSDME	-1.25702		SH3TC1	1.18198						STOM	-1.27469	-1.5393		CD68	-1.52077	-2.10287		MPEG1	-1.19834	-1.1497	-1.53027
JCHAIN	1.83754		CTSW	1.87667		PYCR1	1.79063		NDUFB4	1.27886		TUBA1C	-1.2737		SPN	1.18069						ASRGL1	-1.30727	-1.01816		CD14	-1.52706	-2.04331		TBC1D8	-1.21983	-1.70708	-1.61943
H4C4	1.82788		ND5	1.81674		NCR3	1.75466		PIGA	1.27685		IL1RAP	-1.27567		TSC22D3	1.17367						PRDX1	-1.31542	-1.16896		ARG2	-1.54208	-1.90592		VAV3	-1.22198	-1.31019	-1.39788
PRF1	1.82211		COX3	1.79111		ISG20	1.72186		ARMCX2	1.27026		CCL5	-1.27922		FAM107B	1.16358						DUSP1	-1.32472	-1.17208		PLXND1	-1.54948	-1.56176		HCK	-1.22915	-1.46375	-1.5653
COA3	1.82201		RAP1GAP2	1.78896		RHOU	1.6976		TIGIT	1.26838		GPD2	-1.28104		FHL2	1.15399						SLC7A7	-1.35908	-1.22047		SPI1	-1.55583	-1.56101		FOS	-1.232	-1.56084	-1.39311
H4C3	1.80948		KLRK1	1.77525		TSPAN15	1.69414		RINL	1.25975		CD40	-1.28133		CARHSP1	1.148						MAP3K8	-1.36064	-1.47998		VLDLR	-1.60921	-2.19063		SLC1A5	-1.25125	-1.64482	-1.23765
H4C12	1.79913		OASL	1.58101		HAP1	1.63912		EOMES	1.22188		CPNE2	-1.29833		TLE5	1.11878						CORO1C	-1.36646	-1.26604		ACSL6	-1.61273	-2.10913		ITGAX	-1.27307	-1.73455	-2.41776
CBLC	1.7885		H4C4	1.54809		MIR7-1	1.62769		NCEH1	1.21328		RAB9A	-1.30239		H2AC8	1.10741						NIBAN2	-1.40082	-1.28637		EHD4	-1.65301	-1.82875		POR	-1.30979	-1.17325	-1.45419
UBD	1.76549		RPL19	1.50942		TARS3	1.60776		CTLA4	1.20933		PLK2	-1.31134		CPTP	1.09082						PTAFR	-1.46965	-1.83561		ECM1	-1.71944	-2.08961		SDCBP	-1.3101	-1.1204	-1.01211
ADM5	1.74173		QRICH2	1.46373		IKZF5	1.59425		SELL	1.20818		FLVCR2	-1.32336		STIM1	1.07928						SIK1	-1.63806	-1.3616		ADAMTS2	-1.73769	-1.64163		CTSC	-1.34329	-1.21991	-2.02091
FRMD8	1.70334		PTPRF	1.4199		RNF7	1.57797		S1PR4	1.1923		MAFB	-1.34128		GUK1	1.07342						GSR	-1.64921	-1.23361		PPP1R3C	-1.74978	-2.40764		DOCK4	-1.36222	-2.15506	-1.87368
RTP4	1.7008		TRAT1	1.38385		TIMM29	1.57315		NSUN3	1.18555		SLC2A6	-1.37488		MRPS34	1.07298						KIAA0513	-1.66258	-1.31895		DHRS9	-1.81824	-3.13962		GPI	-1.3698	-1.64602	-1.3018
B2M	1.68773		RPS29	1.34089		TNFRSF25	1.53306		TIFA	1.18187		CLIC4	-1.39111		TMC6	1.07258						ARHGAP21	-1.7068	-2.11548		NT5DC2	-1.82148	-1.91539		HDLBP	-1.37665	-1.82615	-1.19923
OAS1X	1.68588		TMT1A	1.33368		CRLS1	1.53099		B3GNT2	1.16924		NRP2	-1.4174		OSGEP	1.07152						BMP1	-1.78173	-2.41675		KIFC3	-1.83359	-2.67744		SLC3A2	-1.388	-1.61717	-1.30372
SCARNA2	1.6535		H2AC21	1.282		BLOC1S4	1.49071		FCMR	1.16627		TREX1	-1.46093		MOB2	1.06584						ITGAM	-1.79679	-1.79533		EMILIN2	-1.89926	-1.49846		SH3BP2	-1.40711	-1.8006	-1.58834
PNPLA7	1.60198		MRPS36	1.23259		CXCR4	1.48853		TLR3	1.15606		PRAG1	-1.49711		RPS18	1.04747						NFKBID	-1.84163	-1.23303		PLAUR	-2.28852	-1.89103		TCIRG1	-1.41435	-1.17966	-1.65225
SIGIRR	1.57919		IFI27L2	1.22913		IFI27L2	1.47532		RGS1	1.15252		ETS2	-1.5217		TEDC2	1.04025						IL36A	-1.89068	-2.47218		GGT5	-2.58552	-2.68955		CD63	-1.42721	-1.90529	-1.4078
IFI47	1.57595		B2M	1.22547		MRPL57	1.4712		QDPR	1.14581		LTBP1	-1.57225		WBP1L	1.03986						LTBR	-2.11746	-1.96959		TREM1	-2.929	-1.82138		PLD3	-1.42842	-1.39527	-1.8501
H4C7	1.57462		COX2	1.19955		LPAR6	1.45442		TRA2A	1.14397		RUBCNL	-1.58843		PTPN18	1.03844						KCNN4	-2.13065	-1.99727		MMP1	-3.15672	-3.28892		GRN	-1.44865	-1.23444	-1.49682
EAF2	1.5746		SFXN3	1.15029		ANKH	1.45143		SRSF9	1.13922		MMP14	-1.59959		BCL7C	1.0218						NQO1	-2.22728	-2.0681						SULT1A1	-1.4704	-2.17329	-1.66018
DNPH1	1.5475		SCARNA7	1.15029		H4C7	1.43553		H2AC4	1.13347		PDIA5	-1.85309		CD8B	1.00828						BLVRB	-2.2417	-1.35218						PGD	-1.48703	-1.76311	-1.8152
PLAC8B	1.54207		RPL39	1.14139		DUSP2	1.42106		NUP210L	1.13087		MMP9	-1.89244		NCF2	-1.00244						PLCG2	-2.27893	-1.6299						PLIN2	-1.49068	-1.63715	-1.08954
IKZF5	1.52523		EVI2B	1.14067		ANTKMT	1.41446		GBP2/ GBP1	1.12624		SPRY4	-2.03582		ATG3	-1.01046						NCF4	-2.41765	-1.73566						FTL	-1.50842	-1.86082	-1.69529
F2R	1.52483		COX7B	1.13995		BOLA-DQA5	1.40937		RBM43	1.12608		LILRA5	-2.09496		CD164	-1.01321						GAPDH	-2.48647	-1.6815						LMNA	-1.51698	-2.24274	-1.63708
FECH	1.52471		PLA2G16	1.13524		RFK	1.39919		COX4I1	1.11707		THBS1	-2.11386		DAPK1	-1.0221						MCOLN3	-2.49789	-2.29643						FTH1	-1.53751	-2.34535	-1.69522
LANCL1	1.51709		HINT1	1.13029		TIMP3	1.38338		TSPYL4	1.11376		RAI14	-2.16257		CLTC	-1.02376						SPHK1	-2.57294	-1.35038						HBEGF	-1.541	-1.65948	-1.59306
SFXN3	1.51484		ATOSA	1.12966		GBP5	1.38225		H2AC6	1.11351		MYO10	-2.2241		SLC35B1	-1.04172						SORT1	-2.59218	-2.35318						VWF	-1.61625	-1.87609	-2.40325
SAMD9	1.4968		SAMD9	1.11846		NUDT2	1.37356		PSTPIP2	1.11265		CCL22	-2.25591		IFNGR2	-1.0436						TGFBI	-2.89778	-2.45906						C19H17orf67	-1.63955	-2.22097	-1.65546
PGAP3	1.47114		COX1	1.1094		HOPX	1.37091		CIRBP	1.09932		BATF3	-2.26448		PSAP	-1.04389						PDK4	-2.90062	-4.40624						LIMK1	-1.65953	-1.55536	-1.63647
RAB19	1.46536		NUCB2	1.09973		PACC1	1.36529		H3-3A	1.09818		SLC28A3	-2.38885		SLC25A44	-1.0469						MYOF	-2.91234	-2.3075						SLCO4A1	-1.71835	-2.32977	-1.68451
UBA7	1.46051		GIMAP4	1.09062		SLC7A6OS	1.36351		ZNF576	1.09521		SERPINB8	-2.55759		EXOC1	-1.05431						PKIB	-3.27997	-2.06764						CD36	-1.72629	-2.16624	-1.66145
ND1	1.44555		TRPM2	1.08885		DNPH1	1.35865		OTUB1	1.09337		DYNC2I1	-2.6726		FKBP15	-1.05832						RHBDF1	-3.36286	-2.27899						IGF1R	-1.72892	-2.13901	-2.19315
RPS29	1.41377		C6H4orf3	1.06793		SCML4	1.35583		MYD88	1.08859		ARHGEF16	-3.42951		PIK3AP1	-1.07477						VSTM1	-3.72588	-4.44129						CLU	-1.80254	-2.1306	-3.31366
GBP4	1.4108		RGS3	1.06656		YRDC	1.33341		LAX1	1.08383		E2F7	-3.52104		GLIPR1	-1.08585						KRT17	-4.26241	-2.35104						C5AR1	-1.86966	-1.58947	-2.14861
SCARNA7	1.39606		RPL34	1.05836		ZBTB4	1.33212		COIL	1.08114		HRH2,	-3.64364		FBXL5	-1.09145														MANSC1	-1.88152	-1.85689	-2.17531
HSH2D	1.39012		FRMD8	1.03642		RPS3A	1.30072		TAB2	1.07809		ACVR2B	-3.73696		G6PD	-1.09514														AMPD3	-1.90551	-2.62009	-2.84802
TLDC2	1.36394		RPL35A	1.03198		NME3	1.29961		PVRIG	1.07159		PROKR2	-3.81972		LAT2	-1.09765														SLC39A8	-1.93705	-1.53485	-2.54686
DERPC	1.35349		H2AC10	1.02188		LZTS3	1.29012		RPS28	1.06358		ARFGEF3	-4.01844		TMEM120A	-1.09835														RAB7B	-1.93879	-1.95338	-2.54687
PTPN12	1.34361		GLS	1.01845		AXIN2	1.28179		LY6E	1.05565		OCSTAMP	-4.18981		CYB561A3	-1.10521														ABCA1	-1.94562	-2.28208	-2.66295
SLC25A5	1.34345		UBD	1.00751		C24H18orf32	1.2725		PTGER4	1.04602		IGLV1	-4.57281		MYO5A	-1.11011														TUBB6	-1.98523	-2.23127	-2.11725
NAP1L1	1.33771		RPL36AL	1.00643		TMEM200B	1.26148		SNRPG	1.04474		A2M	-5.56437		RHOBTB2	-1.1197														RAB3IL1	-2.04503	-2.35842	-2.14158
IFI44L	1.32819		SEC24D	-1.00326		ADM5	1.24317		SEH1L	1.03984		SAA1	-6.43332		TBC1D2	-1.12223														LRRC25	-2.0599	-2.31886	-1.96028
ATP5MJ	1.32331		GCLC	-1.00624		HINT1	1.2399		SLC39A10	1.03929					NOTCH2	-1.13568														PAPSS2	-2.08082	-2.21056	-2.30755
ISG15	1.31356		MPC1	-1.00776		PRF1	1.22429		SLC25A6	1.03828					ZMYND8	-1.14479														CSF1R	-2.09697	-2.06144	-2.36016
LPAR6	1.30248		TNIP1	-1.00833		SCARNA2	1.21778		IRF1	1.0326					PAPSS1	-1.15082														CTSK	-2.21998	-2.39076	-2.38234
HNRNPA0	1.28137		GRK3	-1.01076		IDO1	1.21389		SAMHD1	1.02779					IFI30	-1.16095														CDC42BPB	-2.30624	-1.78472	-2.83551
NDUFB4	1.27886		SLC23A2	-1.01529		RPL34	1.19176		LSS	1.02519					PLBD2	-1.16219														RP11-97A17	-3.27183	-3.27034	-3.24377
PIGA	1.27685		CYTH4	-1.02833		KLF13	1.18641		SP4	1.01987					LAMTOR3	-1.16222														IFITM1	-3.39934	-3.57798	-2.70262
ARMCX2	1.27026		SLC39A1	-1.03041		SH3TC1	1.18198		LIMD2	1.01783					CASP4	-1.16424
TIGIT	1.26838		DOT1L	-1.03285		SPN	1.18069		PIKFYVE	-1.0106					RHOQ	-1.16937
H1-12	1.26764		TNFRSF1A	-1.03465		TSC22D3	1.17367		AGO2	-1.016					HSD17B12	-1.1781
RINL	1.25975		PAM	-1.03579		FAM107B	1.16358		FLNA	-1.01843					RTCB	-1.18044
TNFRSF25	1.25128		MARCKSL1	-1.03761		PTCD1	1.16004		ATF6	-1.02022					CMTM7	-1.18252
ZBTB4	1.22559		PFKFB3	-1.03817		COX1	1.15509		GNA13	-1.03831					ANKRD28	-1.18485
EOMES	1.22188		FCAR	-1.03828		FHL2	1.15399		HMOX2	-1.03967					ATP6V1C1	-1.18501
NCEH1	1.21328		RHBDF2	-1.0422		CARHSP1	1.148		PKM	-1.04162					TMBIM1	-1.20536
CTLA4	1.20933		SOAT1	-1.051		H1-12	1.14624		ALDOA	-1.05553					ZEB2	-1.21307
SELL	1.20818		SEMA4A	-1.06108		RPS29	1.14475		CMIP	-1.05808					PNP	-1.21508
SCML4	1.20029		GSN	-1.06184		SIGIRR	1.14019		MYO9B	-1.07799					ADAP1	-1.22642
S1PR4	1.1923		TIMELESS	-1.0687		RGS3	1.13202		RBM19	-1.08391					SLC15A3	-1.23509
RPL36AL	1.18892		PYCR3	-1.06924		CD8A	1.1239		PSMD11	-1.087					ARID3A	-1.24548
NSUN3	1.18555		HARS1	-1.07312		F2R	1.12146		MAD1L1	-1.10266					MFSD12	-1.25214
TIFA	1.18187		NPC1	-1.075		RHOH	1.12132		ERN1	-1.11156					PLEKHB2	-1.26161
B3GNT2	1.16924		PFN1	-1.07839		B2M	1.12003		IER2	-1.1116					IRF5	-1.26826
FCMR	1.16627		HSPA5	-1.09386		TLE5	1.11878		JUN	-1.12781					BCL2L11	-1.28927
TLR3	1.15606		CD9	-1.09853		H2AC8	1.10741		PRKCD	-1.12956					BEST1	-1.29502
RGS1	1.15252		FABP5	-1.10057		RPL39	1.10642		NXF1	-1.13262					FOSL2	-1.31198
QDPR	1.14581		CAPG	-1.10285		GIMAP5	1.10615		DUSP5	-1.1381					HIF1A	-1.31272
GIMAP4	1.14483		RXRA	-1.10483		CPTP	1.09082		UBR4	-1.14441					MFSD1	-1.33451
TRA2A	1.14397		NEDD4L	-1.1069		STIM1	1.07928		RGS16	-1.15505					RASGRP3	-1.35845
SRSF9	1.13922		IER3	-1.10961		GUK1	1.07342		ACD	-1.15555					OSBPL11	-1.35909
H2AC4	1.13347		RUSC2	-1.11001		MRPS34	1.07298		EXO5	-1.15864					CDKN1A	-1.36858
NUP210L	1.13087		ANXA2	-1.11071		TMC6	1.07258		HEXIM1	-1.15952					LRRK1	-1.3859
GBP2/ GBP1	1.12624		SNX9	-1.11401		OSGEP	1.07152		SERTAD3	-1.16901					CARD9	-1.3951
RBM43	1.12608		WDFY3	-1.11714		MOB2	1.06584		GADD45B	-1.17403					LYN	-1.39572
COX4I1	1.11707		AFDN	-1.12117		NAP1L1	1.06544		CARD11	-1.17423					OSBPL1A	-1.40262
TSPYL4	1.11376		IRAK2	-1.12339		COX2	1.0534		BRD4	-1.17837					NLRP3	-1.40982
H2AC6	1.11351		OGDH	-1.13182		RPS18	1.04747		SLBP	-1.17919					IFNGR1	-1.42723
PSTPIP2	1.11265		FNIP2	-1.13648		TEDC2	1.04025		PHACTR2	-1.1855					APP	-1.44172
CXCR4	1.10859		LGMN	-1.13755		WBP1L	1.03986		KIF13A	-1.18835					TLR4	-1.44303
HINT1	1.10229		JAG1	-1.13936		PTPN18	1.03844		VEGFA	-1.19617					P4HA1	-1.44448
CIRBP	1.09932		WDFY4	-1.14487		H4C4	1.03109		CROCC	-1.2119					LAIR1	-1.45283
H3-3A	1.09818		TXNRD1	-1.14734		BCL7C	1.0218		RUVBL1	-1.21388					CCDC88A	-1.45659
ZNF576	1.09521		ANXA4	-1.15072		CD8B	1.00828		JMY	-1.2237					SCARB2	-1.45793
OTUB1	1.09337		VPS33A	-1.16184		DERPC	1.00803		PDE8A	-1.22402					LITAF	-1.45912
MYD88	1.08859		HYOU1	-1.17498		NCF2	-1.00244		ID2	-1.22536					SLC26A2	-1.46943
LAX1	1.08383		ADAM8	-1.18006		TFRC	-1.01002		KLF10	-1.22673					CTSS	-1.49185
COIL	1.08114		STEAP3	-1.18297		ATG3	-1.01046		DGKD	-1.24685					CSTB	-1.50206
C6H4orf3	1.08053		TBC1D9	-1.18601		BLA-DQB	-1.01092		CEBPB	-1.26143					EMP1	-1.51174
TAB2	1.07809		CYFIP1	-1.19626		SDCBP	-1.01211		FASN	-1.26462					ANTXR2	-1.51785
TMEM200B	1.0734		MPEG1	-1.19834		CD164	-1.01321		IRS2	-1.26498					GNB5	-1.52384
PVRIG	1.07159		ACTB	-1.19875		ASRGL1	-1.01816		CCDC88C	-1.29227					SRXN1	-1.52906
RPS28	1.06358		HPCAL1	-1.20385		DAPK1	-1.0221		SNX30	-1.30414					PSD3	-1.55991
LY6E	1.05565		PLXNA1	-1.20556		TYROBP	-1.02239		NFKBIA	-1.30784					DHX34	-1.56129
C24H18orf32	1.0542		LRP1	-1.21338		CLTC	-1.02376		RNaseP_nuc	-1.31301					FAM20A	-1.56295
ATOSA	1.04812		TBC1D8	-1.21983		ATP6V0D1	-1.03705		ATP13A2	-1.31964					ITGB3	-1.56395
PTGER4	1.04602		VAV3	-1.22198		SLC35B1	-1.04172		NCOR2	-1.32779					CTBP2	-1.57764
SNRPG	1.04474		FOSB	-1.22471		IFNGR2	-1.0436		MANF	-1.32973					CXCL16	-1.58971
SEH1L	1.03984		TRIO	-1.22814		PSAP	-1.04389		RCOR1	-1.33931					CALU	-1.60157
SLC39A10	1.03929		HCK	-1.22915		TPM4	-1.04433		ATOSB	-1.35474					ADGRE1	-1.63778
SLC25A6	1.03828		FOS	-1.232		SLC25A44	-1.0469		KCTD12	-1.35559					TCN2	-1.65252
IRF1	1.0326		ATP11A	-1.23381		TXNRD1	-1.05237		JUND	-1.36565					PLAU	-1.65558
SAMHD1	1.02779		GADD45A	-1.24605		EXOC1	-1.05431		ARHGAP10	-1.37118					SHISA5	-1.67032
LSS	1.02519		SLC1A5	-1.25125		FKBP15	-1.05832		SREBF1	-1.3724					TIMP2	-1.68298
SP4	1.01987		GSDME	-1.25702		FADS3	-1.06955		SMURF1	-1.38835					NAIP	-1.68925
LIMD2	1.01783		ARAP3	-1.26118		PIK3AP1	-1.07477		CNNM4	-1.40999					PTPN9	-1.6945
PTCD1	1.01329		NINJ1	-1.26983		WDFY4	-1.07938		IL13RA1	-1.4244					CADM1	-1.70817
RHOH	1.01302		ITGAX	-1.27307		GLIPR1	-1.08585		PPP1R15A	-1.42751					PFKFB4	-1.71464
PIKFYVE	-1.0106		TUBA1C	-1.2737		PLIN2	-1.08954		POLR2A	-1.42774					CFP	-1.7313
AGO2	-1.016		IL1RAP	-1.27567		FBXL5	-1.09145		RAB11FIP3	-1.42854					FES	-1.76771
PFN1	-1.0175		CCL5	-1.27922		G6PD	-1.09514		MAST2	-1.45456					PLIN3	-1.7744
FLNA	-1.01843		GPD2	-1.28104		LAT2	-1.09765		SERPINE1	-1.45871					ZDHHC2	-1.80136
ATF6	-1.02022		CD40	-1.28133		TMEM120A	-1.09835		PLXNB2	-1.46933					RIN2	-1.81681
ACO1	-1.03555		CPNE2	-1.29833		CYB561A3	-1.10521		MAP2K3	-1.47915					GM2A	-1.85768
BHLHE40	-1.03793		RAB9A	-1.30239		MYO5A	-1.11011		DNAH17	-1.4872					CSF2RA	-1.8591
GNA13	-1.03831		POR	-1.30979		RHOBTB2	-1.1197		SESN2	-1.49215					CD300A	-1.87538
HMOX2	-1.03967		SDCBP	-1.3101		TBC1D2	-1.12223		ACOD1	-1.49964					ARHGEF40	-1.88564
PKM	-1.04162		LHFPL2	-1.3112		LRP8	-1.13035		PSEN2	-1.49982					SLC36A1	-1.89804
INCENP	-1.04448		PLK2	-1.31134		NOTCH2	-1.13568		C10H15orf48	-1.5039					IL1RN	-1.89879
NOP10	-1.0492		PDXK	-1.31552		ZMYND8	-1.14479		BTG2	-1.50772					MMP19	-1.92421
WDR59	-1.05377		FLVCR2	-1.32336		IRAK2	-1.14638		ERC1	-1.50983					SLC13A5	-1.93188
ALDOA	-1.05553		CYP3A74	-1.32859		PAPSS1	-1.15082		TAF6L	-1.52981					STAB1	-1.94108
CMIP	-1.05808		MAFB	-1.34128		BHLHE40	-1.16041		CD83	-1.57356					ATP8B4	-1.97328
GCLC	-1.06839		CTSC	-1.34329		PLEKHO2	-1.16055		PVR	-1.5805					JAM3	-1.98016
ATP6V0D1	-1.07705		DOCK4	-1.36222		IFI30	-1.16095		TNFSF9	-1.62433					CD163	-1.9969
MYO9B	-1.07799		GPI	-1.3698		PLBD2	-1.16219		CLUH	-1.62821					CD86	-2.00421
RBM19	-1.08391		SLC2A6	-1.37488		LAMTOR3	-1.16222		GSE1	-1.63621					ADAP2	-2.0288
SEC24D	-1.08478		HDLBP	-1.37665		CASP4	-1.16424		MFGE8	-1.63918					MRC1	-2.03024
PSMD11	-1.087		SLC3A2	-1.388		PRDX1	-1.16896		MAFF	-1.65531					GAS2L1	-2.06068
SNX9	-1.08741		CLIC4	-1.39111		RHOQ	-1.16937		CD55	-1.66747					MMP25	-2.0642
TPM4	-1.09201		PLOD1	-1.40114		KIAA0930	-1.17126		BAIAP2	-1.6852					ALPK1	-2.07388
FADS3	-1.09418		SH3BP2	-1.40711		DUSP1	-1.17208		TOB2	-1.68719					CMKLR1	-2.1832
MAD1L1	-1.10266		TCIRG1	-1.41435		MARCKSL1	-1.17512		H2AC13	-1.69716					HNMT	-2.18974
STAM	-1.10623		NRP2	-1.4174		HSD17B12	-1.1781		SPART	-1.71587					MMP3	-2.19328
CYTH4	-1.10968		P4HA2	-1.42318		RTCB	-1.18044		PARP3	-1.74186					HIP1	-2.22488
ERN1	-1.11156		FCER1G	-1.42492		CMTM7	-1.18252		HIVEP3	-1.74722					VASH1	-2.23223
IER2	-1.1116		CD63	-1.42721		ANKRD28	-1.18485		GCH1	-1.78685					NLRP1	-2.24662
TNIP1	-1.11595		PLD3	-1.42842		ATP6V1C1	-1.18501		TUBB2B	-1.79013					CSF2RB	-2.25217
SDCBP	-1.1204		CTNND1	-1.44294		INCENP	-1.18572		ACACA	-1.81256					SCARF1	-2.25352
AFDN	-1.12278		FSCN1	-1.4484		SLC39A1	-1.189		IER5L	-1.82971					DAB2	-2.27317
KIAA0930	-1.12596		GRN	-1.44865		CAPG	-1.19366		ADRA2A	-1.83252					TJP2	-2.28557
JUN	-1.12781		TREX1	-1.46093		ANXA2	-1.19684		F13A1	-1.83811					HTR7	-2.28703
PRKCD	-1.12956		SULT1A1	-1.4704		HDLBP	-1.19923		GPR137B	-1.84011					C3H1orf162	-2.29193
PLEKHO2	-1.13231		PGD	-1.48703		TMBIM1	-1.20536		C2	-1.84706					DOCK1	-2.30488
NXF1	-1.13262		PLIN2	-1.49068		ZEB2	-1.21307		TMEM139	-1.85877					LTBP4	-2.30705
DUSP5	-1.1381		SCNN1D	-1.49208		PNP	-1.21508		AGMAT	-1.95192					ARHGAP22	-2.47436
UBR4	-1.14441		DUSP6	-1.49548		GSN	-1.21662		SNORA3A	-1.99086					AMPD	-2.5133
PYGL	-1.14654		PRAG1	-1.49711		ANXA4	-1.21861		CIMAP1B	-1.99231					TSPAN11	-2.53073
MPEG1	-1.1497		FTL	-1.50842		SLC7A7	-1.22047		ABTB2	-1.99355					SEMA3C	-2.54733
ANXA4	-1.15053		LMNA	-1.51698		ADAP1	-1.22642		SCIN	-2.00301					NUMBL	-2.54984
RGS16	-1.15505		CNDP2	-1.52026		NFKBID	-1.23303		H2BC14	-2.00518					MEIS3	-2.55625
ACD	-1.15555		CD68	-1.52077		GSR	-1.23361		RHOB	-2.00575					PLXDC2	-2.59322
EXO5	-1.15864		ETS2	-1.5217		SLC15A3	-1.23509		NEFH	-2.03707					WLS	-2.61568
HEXIM1	-1.15952		CD14	-1.52706		SLC1A5	-1.23765		CDKN1C	-2.04326					CA2	-2.619
SERTAD3	-1.16901		FTH1	-1.53751		JAG1	-1.23984		bst2	-2.05211					MPZL1	-2.8186
POR	-1.17325		HBEGF	-1.541		P4HA2	-1.2407		NR4A1	-2.06056					MOGAT1	-2.9737
GADD45B	-1.17403		ARG2	-1.54208		CYTH4	-1.24284		KLF5	-2.06283					ZFHX3	-3.13332
CARD11	-1.17423		PLXND1	-1.54948		ARID3A	-1.24548		NKX3-1	-2.06739					ABCC13	-3.14829
BRD4	-1.17837		SPI1	-1.55583		WDR59	-1.25138		HES1	-2.09845					SCAMP5	-3.23554
CAPG	-1.17882		LTBP1	-1.57225		MFSD12	-1.25214		HSPA6	-2.11016					PDGFA	-3.27684
SLBP	-1.17919		RUBCNL	-1.58843		PLEKHB2	-1.26161		H2BC13	-2.12395					PLXDC1	-3.81637
TCIRG1	-1.17966		MMP14	-1.59959		FABP5	-1.26251		SNORA13	-2.13527					CLEC4D	-3.95042
PHACTR2	-1.1855		VLDLR	-1.60921		CORO1C	-1.26604		MAST1	-2.14266					ISG12(B)	-4.65123
KIF13A	-1.18835		ACSL6	-1.61273		IRF5	-1.26826		SOX5	-2.17456					SIGL8	-4.92105
OGDH	-1.18836		VWF	-1.61625		NIBAN2	-1.28637		IQSEC1	-2.21771					MT1A	-5.29528
VEGFA	-1.19617		SLC11A1	-1.61635		NPC1	-1.28869		KDM6B	-2.22693					BGN	-6.41396
CROCC	-1.2119		C19H17orf67	-1.63955		BCL2L11	-1.28927		ARC	-2.23077					SAA2	-6.7488
RUVBL1	-1.21388		EHD4	-1.65301		BEST1	-1.29502		NR4A3	-2.25381
TNFRSF21	-1.21446		LIMK1	-1.65953		GPI	-1.3018		TUBB3	-2.36456
PFKFB3	-1.21529		XDH	-1.69631		SLC3A2	-1.30372		FAH	-2.3854
CTSC	-1.21991		SLCO4A1	-1.71835		FOSL2	-1.31198		SNORD89	-2.49855
JMY	-1.2237		ECM1	-1.71944		HIF1A	-1.31272		APOE	-2.52226
PDE8A	-1.22402		TTYH2	-1.72194		KIAA0513	-1.31895		TGM2	-2.54292
ID2	-1.22536		CD36	-1.72629		TNFRSF1A	-1.32962		TRPM6	-2.54937
KLF10	-1.22673		IGF1R	-1.72892		PLXNA1	-1.33293		SNORA53	-2.56953
FABP5	-1.23199		ADAMTS2	-1.73769		MFSD1	-1.33451		SLC7A11	-2.62327
LRP8	-1.23372		PPP1R3C	-1.74978		TIMELESS	-1.33741		H4C16	-2.67408
GRN	-1.23444		CLU	-1.80254		SPHK1	-1.35038		FAM13A	-2.79717
BLA-DQB	-1.2354		CTTN	-1.80804		BLVRB	-1.35218		RPS15A	-2.88649
DGKD	-1.24685		DHRS9	-1.81824		RASGRP3	-1.35845		RPS16	-2.92103
TFRC	-1.25921		NT5DC2	-1.82148		OSBPL11	-1.35909		SLC40A1	-2.93279
CEBPB	-1.26143		KIFC3	-1.83359		TNFRSF21	-1.36009		RRAD	-2.95879
FASN	-1.26462		PDIA5	-1.85309		SIK1	-1.3616		SNORD17	-3.05514
IRS2	-1.26498		C5AR1	-1.86966		CDKN1A	-1.36858		ZNF703	-3.07951
TYROBP	-1.27372		MANSC1	-1.88152		SEC24D	-1.37119		INSM2	-3.11741
STOM	-1.27469		MMP9	-1.89244		SEMA4A	-1.3841		RPS25	-3.15615
CCDC88C	-1.29227		EMILIN2	-1.89926		LRRK1	-1.3859		ARHGEF10L	-3.17293
SNX30	-1.30414		AMPD3	-1.90551		FOS	-1.39311		SPTBN4	-3.21486
ASRGL1	-1.30727		SLC39A8	-1.93705		CARD9	-1.3951		FAT1	-3.37663
NFKBIA	-1.30784		RAB7B	-1.93879		LYN	-1.39572		RPS20	-3.39809
VAV3	-1.31019		ABCA1	-1.94562		STAM	-1.3971		MAFA	-3.41929
RNaseP_nuc	-1.31301		TUBB6	-1.98523		VAV3	-1.39788		RPS4X	-3.50058
HYOU1	-1.31413		NCAPG2	-2.01565		OSBPL1A	-1.40262		SNORA74	-3.60686
TXNRD1	-1.31413		SPRY4	-2.03582		CD63	-1.4078		ATP8B1	-3.82409
PRDX1	-1.31542		RAB3IL1	-2.04503		NLRP3	-1.40982		AQP9	-4.1837
ATP13A2	-1.31964		LRRC25	-2.0599		RHBDF2	-1.41341		LRATD1	-4.9226
TBC1D9	-1.32378		PAPSS2	-2.08082		CD9	-1.41714		EGR4	-5.49828
DUSP1	-1.32472		LILRA5	-2.09496		SLC23A2	-1.42703		ARMH1	-5.76447
NCOR2	-1.32779		CSF1R	-2.09697		IFNGR1	-1.42723		HBA1	-6.12928
MANF	-1.32973		THBS1	-2.11386		TBC1D9	-1.4334		MYOG	-6.2542
RCOR1	-1.33931		RAI14	-2.16257		GCLC	-1.43525
ATOSB	-1.35474		CTSK	-2.21998		APP	-1.44172
KCTD12	-1.35559		MYO10	-2.2241		FCER1G	-1.44241
SLC7A7	-1.35908		CCL22	-2.25591		TLR4	-1.44303
MAP3K8	-1.36064		BATF3	-2.26448		P4HA1	-1.44448
JUND	-1.36565		PLAUR	-2.28852		SOAT1	-1.44546
CORO1C	-1.36646		CDC42BPB	-2.30624		LAIR1	-1.45283
ARHGAP10	-1.37118		SLC28A3	-2.38885		POR	-1.45419
SREBF1	-1.3724		MYBPC2	-2.41094		CCDC88A	-1.45659
SMURF1	-1.38835		RPL10A	-2.45651		SCARB2	-1.45793
PLD3	-1.39527		SERPINB8	-2.55759		LITAF	-1.45912
NIBAN2	-1.40082		RPLP1	-2.56026		STEAP3	-1.46151
CNNM4	-1.40999		GGT5	-2.58552		SLC26A2	-1.46943
IL13RA1	-1.4244		TMSB4	-2.62728		FNIP2	-1.47633
PPP1R15A	-1.42751		DYNC2I1	-2.6726		MAP3K8	-1.47998
POLR2A	-1.42774		TREM1	-2.929		CTSS	-1.49185
RAB11FIP3	-1.42854		MMP1	-3.15672		GRN	-1.49682
CYFIP1	-1.42904		RP11-97A17	-3.27183		EMILIN2	-1.49846
IRAK2	-1.43188		IFITM1	-3.39934		PYGL	-1.50064
MAST2	-1.45456		ARHGEF16	-3.42951		CSTB	-1.50206
SERPINE1	-1.45871		E2F7	-3.52104		CYFIP1	-1.50629
HCK	-1.46375		HRH2,	-3.64364		EMP1	-1.51174
PLXNB2	-1.46933		CCDC150	-3.66566		CTNND1	-1.51691
PTAFR	-1.46965		ACVR2B	-3.73696		ANTXR2	-1.51785
CNDP2	-1.46975		PROKR2	-3.81972		GNB5	-1.52384
SOAT1	-1.47419		ARFGEF3	-4.01844		SRXN1	-1.52906
MAP2K3	-1.47915		OCSTAMP	-4.18981		MPEG1	-1.53027
SLC23A2	-1.48005		IGLV1	-4.57281		STOM	-1.5393
ANXA2	-1.48205		A2M	-5.56437		PSD3	-1.55991
DNAH17	-1.4872		SAA1	-6.43332		SPI1	-1.56101
SESN2	-1.49215					DHX34	-1.56129
ACOD1	-1.49964					PLXND1	-1.56176
PSEN2	-1.49982					FAM20A	-1.56295
GRK3	-1.50238					ITGB3	-1.56395
C10H15orf48	-1.5039					HCK	-1.5653
BTG2	-1.50772					RXRA	-1.57288
SLC11A1	-1.50866					CTBP2	-1.57764
ERC1	-1.50983					SH3BP2	-1.58834
LHFPL2	-1.51963					CXCL16	-1.58971
FNIP2	-1.52179					PAM	-1.58993
DOT1L	-1.5218					HBEGF	-1.59306
TAF6L	-1.52981					CALU	-1.60157
SLC39A8	-1.53485					GRK3	-1.61203
LIMK1	-1.55536					TBC1D8	-1.61943
FOS	-1.56084					PDXK	-1.62682
CD83	-1.57356					PLCG2	-1.6299
PVR	-1.5805					LIMK1	-1.63647
C5AR1	-1.58947					LMNA	-1.63708
JAG1	-1.59476					ADGRE1	-1.63778
SLC3A2	-1.61717					DUSP6	-1.64145
TNFSF9	-1.62433					ADAMTS2	-1.64163
CLUH	-1.62821					TCIRG1	-1.65225
GSE1	-1.63621					TCN2	-1.65252
PLIN2	-1.63715					C19H17orf67	-1.65546
SCNN1D	-1.63742					PLAU	-1.65558
SIK1	-1.63806					SULT1A1	-1.66018
MFGE8	-1.63918					CD36	-1.66145
SLC1A5	-1.64482					ARAP3	-1.66275
GPI	-1.64602					SHISA5	-1.67032
GSR	-1.64921					GAPDH	-1.6815
MAFF	-1.65531					TIMP2	-1.68298
HBEGF	-1.65948					NINJ1	-1.68314
KIAA0513	-1.66258					SLCO4A1	-1.68451
CD55	-1.66747					ADAM8	-1.68457
LGMN	-1.66936					NAIP	-1.68925
BAIAP2	-1.6852					PTPN9	-1.6945
TOB2	-1.68719					FTH1	-1.69522
H2AC13	-1.69716					FTL	-1.69529
ARHGAP21	-1.7068					CADM1	-1.70817
TBC1D8	-1.70708					PFKFB4	-1.71464
SPART	-1.71587					CFP	-1.7313
XDH	-1.71895					NCF4	-1.73566
ITGAX	-1.73455					FES	-1.76771
PARP3	-1.74186					PLIN3	-1.7744
HIVEP3	-1.74722					LGMN	-1.79127
WDFY3	-1.76272					ITGAM	-1.79533
PGD	-1.76311					ZDHHC2	-1.80136
FSCN1	-1.77712					ACO1	-1.80914
TRIO	-1.77924					PGD	-1.8152
BMP1	-1.78173					RIN2	-1.81681
MARCKSL1	-1.78267					TREM1	-1.82138
CDC42BPB	-1.78472					EHD4	-1.82875
GCH1	-1.78685					PTAFR	-1.83561
TUBB2B	-1.79013					PLD3	-1.8501
ITGAM	-1.79679					GM2A	-1.85768
SH3BP2	-1.8006					CSF2RA	-1.8591
ACACA	-1.81256					WDFY3	-1.86764
HDLBP	-1.82615					DOCK4	-1.87368
IER5L	-1.82971					CD300A	-1.87538
ADRA2A	-1.83252					ARHGEF40	-1.88564
F13A1	-1.83811					NOP10	-1.89015
GPR137B	-1.84011					PLAUR	-1.89103
NFKBID	-1.84163					SLC36A1	-1.89804
C2	-1.84706					IL1RN	-1.89879
MANSC1	-1.85689					ARG2	-1.90592
TMEM139	-1.85877					NT5DC2	-1.91539
FTL	-1.86082					MMP19	-1.92421
VWF	-1.87609					SLC13A5	-1.93188
IL36A	-1.89068					STAB1	-1.94108
CD63	-1.90529					LRRC25	-1.96028
RPL10A	-1.93254					LTBR	-1.96959
AGMAT	-1.95192					ATP8B4	-1.97328
RAB7B	-1.95338					JAM3	-1.98016
SNORA3A	-1.99086					CD163	-1.9969
CIMAP1B	-1.99231					KCNN4	-1.99727
ABTB2	-1.99355					CD86	-2.00421
SCIN	-2.00301					CTSC	-2.02091
H2BC14	-2.00518					ADAP2	-2.0288
RHOB	-2.00575					MRC1	-2.03024
TTYH2	-2.01691					CD14	-2.04331
NEFH	-2.03707					GAS2L1	-2.06068
CDKN1C	-2.04326					MMP25	-2.0642
bst2	-2.05211					PKIB	-2.06764
NR4A1	-2.06056					NQO1	-2.0681
CSF1R	-2.06144					ALPK1	-2.07388
KLF5	-2.06283					PLOD1	-2.08161
NKX3-1	-2.06739					ECM1	-2.08961
HES1	-2.09845					CD68	-2.10287
HSPA6	-2.11016					ACSL6	-2.10913
LTBR	-2.11746					ARHGAP21	-2.11548
H2BC13	-2.12395					TUBB6	-2.11725
CLU	-2.1306					RAB3IL1	-2.14158
KCNN4	-2.13065					C5AR1	-2.14861
SNORA13	-2.13527					MANSC1	-2.17531
IGF1R	-2.13901					CMKLR1	-2.1832
MAST1	-2.14266					HNMT	-2.18974
DOCK4	-2.15506					VLDLR	-2.19063
CD36	-2.16624					IGF1R	-2.19315
SULT1A1	-2.17329					MMP3	-2.19328
SOX5	-2.17456					HIP1	-2.22488
PAPSS2	-2.21056					VASH1	-2.23223
IQSEC1	-2.21771					NLRP1	-2.24662
C19H17orf67	-2.22097					CSF2RB	-2.25217
KDM6B	-2.22693					SCARF1	-2.25352
NQO1	-2.22728					DAB2	-2.27317
ARC	-2.23077					RHBDF1	-2.27899
TUBB6	-2.23127					TJP2	-2.28557
PAM	-2.23399					HTR7	-2.28703
BLVRB	-2.2417					C3H1orf162	-2.29193
LMNA	-2.24274					MCOLN3	-2.29643
NR4A3	-2.25381					DOCK1	-2.30488
LRP1	-2.27305					LTBP4	-2.30705
PLCG2	-2.27893					MYOF	-2.3075
ABCA1	-2.28208					PAPSS2	-2.30755
LRRC25	-2.31886					KRT17	-2.35104
SLCO4A1	-2.32977					SORT1	-2.35318
FTH1	-2.34535					CSF1R	-2.36016
RAB3IL1	-2.35842					CTSK	-2.38234
TUBB3	-2.36456					VWF	-2.40325
CTTN	-2.37214					PPP1R3C	-2.40764
FAH	-2.3854					BMP1	-2.41675
CTSK	-2.39076					ITGAX	-2.41776
NCF4	-2.41765					TGFBI	-2.45906
GAPDH	-2.48647					IL36A	-2.47218
RPLP1	-2.48685					ARHGAP22	-2.47436
FOSB	-2.48933					AMPD	-2.5133
MCOLN3	-2.49789					TSPAN11	-2.53073
SNORD89	-2.49855					SLC39A8	-2.54686
APOE	-2.52226					RAB7B	-2.54687
TGM2	-2.54292					SEMA3C	-2.54733
TRPM6	-2.54937					NUMBL	-2.54984
SNORA53	-2.56953					MEIS3	-2.55625
SPHK1	-2.57294					PLXDC2	-2.59322
SORT1	-2.59218					WLS	-2.61568
NCAPG2	-2.59657					CA2	-2.619
AMPD3	-2.62009					ABCA1	-2.66295
SLC7A11	-2.62327					KIFC3	-2.67744
H4C16	-2.67408					GGT5	-2.68955
FAM13A	-2.79717					IFITM1	-2.70262
RPS15A	-2.88649					CYP3A74	-2.74299
TGFBI	-2.89778					MPZL1	-2.8186
PDK4	-2.90062					CDC42BPB	-2.83551
MYOF	-2.91234					AMPD3	-2.84802
RPS16	-2.92103					MOGAT1	-2.9737
SLC40A1	-2.93279					ZFHX3	-3.13332
RRAD	-2.95879					DHRS9	-3.13962
MYBPC2	-2.97205					ABCC13	-3.14829
SNORD17	-3.05514					SCAMP5	-3.23554
ZNF703	-3.07951					RP11-97A17	-3.24377
INSM2	-3.11741					PDGFA	-3.27684
RPS25	-3.15615					MMP1	-3.28892
ARHGEF10L	-3.17293					CLU	-3.31366
CCDC150	-3.19324					PLXDC1	-3.81637
SPTBN4	-3.21486					CLEC4D	-3.95042
RP11-97A17	-3.27034					PDK4	-4.40624
PKIB	-3.27997					VSTM1	-4.44129
RHBDF1	-3.36286					ISG12(B)	-4.65123
FAT1	-3.37663					SIGL8	-4.92105
RPS20	-3.39809					MT1A	-5.29528
MAFA	-3.41929					BGN	-6.41396
RPS4X	-3.50058					SAA2	-6.7488
IFITM1	-3.57798
TMSB4	-3.58876
SNORA74	-3.60686
VSTM1	-3.72588
ATP8B1	-3.82409
AQP9	-4.1837
KRT17	-4.26241
LRATD1	-4.9226
EGR4	-5.49828
ARMH1	-5.76447
HBA1	-6.12928
MYOG	-6.2542
