## Supplementary data file S2 for "Transcriptomic profiling identifies breed-specific immune signatures of Tuberculosis susceptibility in cattle"

### Sheet: SHN_CN vs CBN_CN-Up
Category	Pathway	Negative_log10_of_adjusted_p_value	Gene Ratio
BP	ATP synthesis coupled electron transport	5.84922	0.107143
BP	oxidative phosphorylation	5.6812	0.0826446
BP	mitochondrial electron transport, NADH to ubiquinone	4.86966	0.214286
BP	mitochondrial respiratory chain complex I assembly	1.45596	0.0819672

### Sheet: SHN_BCG vs CBN_BCG-Up
Category	Pathway	Negative_log10_of_adjusted_p_value	Gene Ratio
BP	ATP synthesis coupled electron transport	9.42487	0.119048
BP	oxidative phosphorylation	9.33459	0.0909091
BP	mitochondrial electron transport, NADH to ubiquinone	6.16948	0.214286
BP	proton transmembrane transport	6.11242	0.0703125

### Sheet: SHN_MTB vs CBN_MTB-Up
Category	Pathway	Negative_log10_of_adjusted_p_value	Gene Ratio
BP	immune response	5.77044	0.0220868
BP	innate immune response	3.34192	0.027027
BP	leukocyte mediated cytotoxicity	2.18582	0.0648148
BP	cellular response to cytokine stimulus	1.83619	0.0232558
BP	immune response-regulating cell surface receptor signaling pathway	1.77714	0.0394737
BP	positive regulation of immune system process	1.76131	0.0206311
BP	positive regulation of canonical NF-kappaB signal transduction	1.63447	0.0534351
BP	regulation of innate immune response	1.60094	0.0331126
BP	positive regulation of natural killer cell mediated cytotoxicity	1.53373	0.148148
BP	leukocyte activation	1.42834	0.0214592

### Sheet: SHN_CN vs CBN-CN-Down
Category	Pathway	Negative_log10_of_adjusted_p_value	Gene Ratio
BP	immune response	11.9066	0.0456969
BP	response to stress	9.51768	0.031338
BP	programmed cell death	8.41683	0.0404115
BP	cell activation	5.24728	0.0444727
BP	positive regulation of cell migration	5.15496	0.0601504
BP	response to cytokine	3.70771	0.042735
BP	cellular response to cytokine stimulus	2.88341	0.0418605
BP	collagen metabolic process	2.8662	0.126761
BP	intracellular iron ion homeostasis	2.71114	0.121622
BP	myeloid leukocyte differentiation	2.29433	0.0702703
BP	cytokine production	2.28778	0.0420315
BP	B cell activation	2.26147	0.0648148
BP	response to oxygen-containing compound	2.21235	0.0337637
BP	reactive oxygen species metabolic process	2.14878	0.0740741
BP	positive regulation of phosphorylation	2.06204	0.0501393
BP	regulation of B cell proliferation	1.80873	0.134615
BP	positive regulation of protein phosphorylation	1.74969	0.0497076
BP	response to lipopolysaccharide	1.56124	0.0648649
BP	interleukin-1 beta production	1.5396	0.122807
BP	pattern recognition receptor signaling pathway	1.49143	0.0638298
BP	toll-like receptor 4 signaling pathway	1.43901	0.15
BP	positive regulation of innate immune response	1.40268	0.0544747

### Sheet: SHN_BCG vs CBN_BCG-Down
Category	Pathway	Negative_log10_of_adjusted_p_value	Gene Ratio
BP	cell motility	7.28495	0.0290395
BP	response to stress	4.07534	0.018662
BP	programmed cell death	3.23334	0.0235121
BP	positive regulation of cell motility	2.77652	0.0383693
BP	negative regulation of signal transduction	2.38128	0.0251256
BP	negative regulation of apoptotic process	2.10446	0.0295031
BP	positive regulation of macrophage migration	2.04991	0.285714
BP	receptor-mediated endocytosis	2.03809	0.0546448
BP	regulation of protein-containing complex assembly	2.02958	0.0407524
BP	collagen catabolic process	1.79246	0.151515
BP	cell chemotaxis	1.548	0.0433071
BP	cellular response to cytokine stimulus	1.52439	0.027907
BP	cellular response to metal ion	1.48993	0.0620155
BP	vacuolar acidification	1.38321	0.2
BP	positive regulation of apoptotic process	1.35959	0.0352304

### Sheet: SHN_MTB vs CBN_MTB-Down
Category	Pathway	Negative_log10_of_adjusted_p_value	Gene Ratio
BP	response to stress	3.352	0.0253521
BP	immune system process	3.85625	0.0290816
BP	cell surface receptor signaling pathway	1.55876	0.0249773
BP	cell population proliferation	5.97106	0.0356145
BP	programmed cell death	3.91665	0.0330639
BP	regulation of programmed cell death	3.40018	0.0348624
BP	regulation of cell activation	1.3975	0.0423163
BP	myeloid cell differentiation	2.71057	0.0547112
BP	regulation of vesicle-mediated transport	1.8966	0.0478723
BP	response to oxidative stress	2.29176	0.06
BP	leukocyte proliferation	1.37125	0.0532319
BP	response to lipopolysaccharide	1.6284	0.0648649
BP	response to metal ion	1.55814	0.0638298
BP	myeloid leukocyte activation	1.82255	0.0743243
BP	phagocytosis	1.57913	0.0700637
BP	p38MAPK cascade	1.33167	0.142857
