## Supplementary data file S4 for "Transcriptomic profiling identifies breed-specific immune signatures of Tuberculosis susceptibility in cattle"

### Sheet: MCODE-SHN_MTB vs CBN_MTB
MCODE App Results
Date: 15-May-2024, 12:53:17 am
Parameters:
Network Scoring:
Include Loops: false Degree Cutoff: 2
Cluster Finding:
Node Score Cutoff: 0.2 Haircut: true Fluff: false K-Core: 2 Max. Depth from Seed: 100
Cluster	Score (Density*#Nodes)	Nodes	Edges	Node IDs
1	7.31	30	212	NDUFB4, UQCRC2, RPL23A, CX3CR1, ND1, RPL36AL, KLRG1, GBP4, ND6, RPS29, ND3, UBD, B2M, MYD88, RPL19, CTLA4, SELL, TLR3, CXCL10, NKG2C, NKG2A, IRF1, PRF1, TIGIT, GNLY, EOMES, CXCR4, COX4I1, OAS1X, RPS28
2	4	6	20	ISG20, LY6E, RTP4, UBA7, IFITM3, IFI44L
3	3	3	6	FCMR, JCHAIN, VPREB3

### Sheet: Cytohubba-SHN_MTB vs CBN_MTB
node_name	MCC	DMNC	MNC	Degree	EPC	BottleNeck	EcCentricity	Closeness	Radiality	Betweenness	Stress	ClusteringCoefficient
RPL36AL	720	1.42647	6	12	55.246	1	0.10734	30.3345	8.55393	0	0	0.45455
RPS29	720	1.42647	6	12	55.195	1	0.10734	30.3345	8.55393	0	0	0.45455
RPL23A	720	1.42647	6	12	55.097	1	0.10734	30.3345	8.55393	0	0	0.45455
KLRG1	720	1.42647	6	12	55.317	1	0.10734	28.1536	8.24568	0	0	0.45455
OAS1X	120	1.29653	5	10	54.766	1	0.10734	29.7774	8.48788	0	0	0.44444
NDUFB4	120	1.29653	5	10	45.915	1	0.09541	25.3718	8.03651	0	0	0.44444
LY6E	24	1.13679	4	8	52.48	1	0.10734	28.0607	8.36678	0	0	0.42857
CTSW	6	0.92693	3	6	49.12	1	0.10734	25.2702	8.06954	0	0	0.4
SLC25A6	6	0.92693	3	6	41.024	1	0.09541	23.6552	7.94844	0	0	0.4
SLC25A5	6	0.92693	3	6	40.608	1	0.09541	23.6552	7.94844	0	0	0.4
PVRIG	6	0.92693	3	6	49.816	1	0.10734	23.5536	7.87138	0	0	0.4
PTCD1	6	0.92693	3	6	41.466	1	0.08587	21.0635	7.36497	0	0	0.4
ND6	144	1.23628	6	12	46.435	1	0.09541	26.2052	8.08055	47.5258	28512	0.39394
GBP4	144	1.23628	6	12	55.425	1	0.10734	30.2774	8.49889	1.8	160	0.39394
SAMHD1	12	0.94732	4	8	53.407	1	0.10734	30.2774	8.57595	11.6546	4392	0.35714
IFI44L	30	1.03722	5	10	54.709	1	0.10734	29.5607	8.45485	4.63628	2352	0.35556
OTUB1	2	0.61557	2	4	43.374	1	0.10734	26.9869	8.30072	0	0	0.33333
IFI47	2	0.61557	2	4	43.102	1	0.10734	26.4869	8.25669	0	0	0.33333
LOC104975684	2	0.61557	2	4	34.126	1	0.10734	23.8345	8.12458	0	0	0.33333
VPREB3	2	0.61557	2	4	13.416	1	0.08587	16.0667	6.34114	0	0	0.33333
RPS28	721	1.42647	6	14	55.101	17	0.10734	33.1012	8.79613	724.137	134592	0.32967
RTP4	318	1.14559	9	18	55.971	1	0.10734	31.9441	8.54292	16.38	4800	0.31373
NKG2C	132	1.02445	7	14	55.57	2	0.12267	30.3762	8.56494	57.2398	17976	0.30769
TIGIT	2286	1.18776	11	22	55.982	2	0.10734	31.2274	8.37779	50.3435	10752	0.30303
GNLY	2286	1.18776	11	22	56.024	2	0.10734	31.2274	8.37779	41.8557	4144	0.30303
CX3CR1	1704	1.15383	11	22	56.024	11	0.12267	34.5929	8.79613	127.641	68632	0.29437
CD8A	2214	1.11226	12	24	56.024	2	0.12267	35.1024	8.77411	180.667	57648	0.27536
CTLA4	3102	1.17116	14	28	56.024	1	0.12267	36.5929	8.87319	227.841	136904	0.27513
EOMES	2329	1.25564	11	24	56.024	5	0.12267	33.7095	8.69705	237.66	65512	0.26812
ND1	152	0.93303	8	16	46.614	1	0.09541	27.6218	8.13559	400.459	228128	0.26667
UQCRC2	150	0.93303	8	16	46.992	1	0.09541	27.2052	8.10256	83.9258	29456	0.26667
RPL19	723	1.1708	7	16	55.665	2	0.12267	33.3095	8.81814	208.642	24464	0.26667
PRF1	751	1.16629	8	18	55.77	2	0.10734	30.7869	8.36678	181.526	125872	0.26144
IFITM3	756	1.05372	12	24	56.024	2	0.12267	35.6857	8.81814	111.77	26640	0.26087
NKG2A	859	1.14559	9	20	55.854	7	0.12267	32.2929	8.65301	932.157	485464	0.25263
SELL	4404	1.11716	17	34	56.024	3	0.12267	39.4262	8.99429	487.267	179224	0.24599
TLR3	2678	1.06158	15	30	56.024	6	0.12267	37.6857	8.8842	199.228	47536	0.24368
ATP8	31	1.03722	5	12	45.512	1	0.08587	23.3135	7.45304	156.504	38632	0.24242
ISG20	650	0.96591	12	24	55.972	2	0.10734	33.8607	8.60897	61.7218	12696	0.23913
IRF1	890	0.97076	13	26	56.024	8	0.12267	37.3095	8.98328	357.876	106064	0.23385
MYD88	1203	1.08596	11	24	56.024	2	0.12267	36.1857	8.85117	270.997	51776	0.23188
B2M	2082	0.94594	14	28	56.024	14	0.14312	39.3	9.15942	997.674	394328	0.22222
CXCL10	2834	0.97144	17	34	56.024	3	0.12267	38.9357	8.92823	463.456	150816	0.2139
ND3	153	0.93303	8	18	46.611	8	0.09541	28.1218	8.1466	554.459	248192	0.20915
UBA7	33	0.85588	6	14	55.459	2	0.10734	30.2036	8.42182	167.705	64112	0.1978
CXCR4	1859	1.05372	12	30	56.024	16	0.12267	38.4429	9.04933	1261.46	370936	0.16552
UBD	728	0.85919	9	22	55.879	7	0.10734	34.6845	8.77411	514.863	115352	0.15584
COX4I1	129	0.95128	7	20	47.437	21	0.10734	32.8345	8.73007	1907.65	608960	0.13684
FCMR	3	0.61557	2	6	17.802	5	0.09541	19.5099	7.1558	592	424896	0.13333
JCHAIN	3	0.61557	2	6	12.738	3	0.08587	16.7333	6.36315	304	318720	0.13333
HIST1H2AC-2	3	0.61557	2	6	34.404	2	0.10734	24.3345	8.13559	154	18768	0.13333
ISG15	1894	0.65857	23	46	56.024	22	0.12267	42.3095	9.09337	1045.94	178696	0.1314
H3F3A	7	0.61795	3	12	52.439	24	0.12267	33.7262	8.95025	1518.74	508336	0.09091
SRSF9	4	0.61557	2	8	36.281	4	0.08587	21.7635	7.37598	454	319896	0.07143
TAB2	4	0.61557	2	8	49.316	2	0.10734	28.6441	8.42182	160	28328	0.07143
IL18RAP	2	0	1	4	29.754	6	0.10734	23.3536	7.91541	730	451384	0
PIGA	2	0	1	4	7.763	2	0.07806	14.0957	5.53749	154	212488	0
TRA2A	2	0	1	4	19.62	2	0.07806	17.1203	6.55031	154	159960	0
ABCG2	2	0	1	4	32.736	4	0.10734	25.9941	8.30072	305.897	150680	0
FECH	2	0	1	4	25.887	3	0.09541	21.6718	7.7723	204.668	129176	0
CIRBP	3	0	1	6	29.917	2	0.08587	20.7897	7.35396	204.039	113592	0
GIMAP4	2	0	1	4	29.891	2	0.09541	23.7575	7.94844	154	51240	0
S1PR4	2	0	1	4	27.54	2	0.10734	25.4274	8.22366	154	26888	0
MAD2L1	3	0	1	6	2.771	5	0.02717	3.5	0.2038	10	56	0
SEH1L	2	0	1	4	2.528	2	0.02717	3	0.19022	6	40	0
RGS1	1	0	1	2	29.547	1	0.10734	24.7607	8.20164	0	0	0
SIGIRR	1	0	1	2	29.417	1	0.10734	23.7452	8.00348	0	0	0
NSUN3	1	0	1	2	27.445	1	0.10734	22.7202	7.97046	0	0	0
COA3	1	0	1	2	24.732	1	0.09541	22.3052	7.88239	0	0	0
HOPX	1	0	1	2	29.376	1	0.10734	22.5036	7.84936	0	0	0
LIMD2	1	0	1	2	28.752	1	0.09541	21.0171	7.57414	0	0	0
TIFA	1	0	1	2	24.851	1	0.09541	20.5254	7.57414	0	0	0
NCR3	1	0	1	2	31.17	1	0.09541	21.0933	7.51909	0	0	0
IKZF5	1	0	1	2	15.437	1	0.09541	19.0325	7.37598	0	0	0
RAB19	1	0	1	2	24.097	1	0.08587	19.6802	7.29891	0	0	0
NAP1L1	1	0	1	2	17.721	1	0.09541	18.4004	7.2879	0	0	0
GIMAP5	1	0	1	2	16.441	1	0.08587	18.0421	7.10075	0	0	0
SNRPG	1	0	1	2	19.065	1	0.07806	16.4536	6.52829	0	0	0
SH3BGRL2	1	0	1	2	16.255	1	0.07806	16.0667	6.50627	0	0	0
HNRNPA0	1	0	1	2	11.901	1	0.07156	13.8381	5.70262	0	0	0
PGAP3	1	0	1	2	4.554	1	0.07156	11.7533	4.6898	0	0	0
RAD51AP1	1	0	1	2	2.182	1	0.01812	2.33333	0.16304	0	0	0
COIL	1	0	1	2	2.147	1	0.01812	2.33333	0.16304	0	0	0
NUP210L	1	0	1	2	1.988	1	0.01812	2.16667	0.14946	0	0	0
PTPN12	1	0	1	2	1.498	1	0.02174	1	0.06522	0	0	0
PSTPIP2	1	0	1	2	1.498	1	0.02174	1	0.06522	0	0	0
SLC39A10	1	0	1	2	1.488	1	0.02174	1	0.06522	0	0	0
ARMCX2	1	0	1	2	1.488	1	0.02174	1	0.06522	0	0	0
RBM43	1	0	1	2	1.486	1	0.02174	1	0.06522	0	0	0
HSH2D	1	0	1	2	1.486	1	0.02174	1	0.06522	0	0	0
LPAR6	1	0	1	2	1.465	1	0.02174	1	0.06522	0	0	0
F2R	1	0	1	2	1.465	1	0.02174	1	0.06522	0	0	0

### Sheet: MCODE-Cytohubba-gene selection
MCODE	Cytohubba (7 alorithams)	MCODE + Cytohubba	Final
39 genes	34 genes	48 genes	12 genes
NDUFB4	SELL	NDUFB4	CXCL10
UQCRC2	CTLA4	UQCRC2	ISG15
RPL23A	CXCL10	RPL23A	CTLA4
CX3CR1	TLR3	CX3CR1	SELL
ND1	EOMES	ND1	TLR3
RPL36AL	TIGIT	RPL36AL	MYD88
KLRG1	GNLY	KLRG1	IRF1
GBP4	CD8A	GBP4	EOMES
ND6	B2M	ND6	IL18RAP
RPS29	ISG15	RPS29	VPREB3
ND3	CXCR4	ND3	NKG2C
UBD	CX3CR1	UBD	KLRG1
B2M	MYD88	B2M
MYD88	IRF1	MYD88
RPL19	NKG2A	RPL19
CTLA4	IFITM3	CTLA4
SELL	PRF1	SELL
TLR3	UBD	TLR3
CXCL10	RPL19	CXCL10
NKG2C	RPS28	NKG2C
NKG2A	ISG20	NKG2A
IRF1	COX4I1	IRF1
PRF1	H3F3A	PRF1
TIGIT	IL18RAP	TIGIT
GNLY	FCMR	GNLY
EOMES	ND3	EOMES
CXCR4	SRSF9	CXCR4
COX4I1	ND1	COX4I1
OAS1X	ABCG2	OAS1X
RPS28	JCHAIN	RPS28
ISG20	PIGA	ISG20
LY6E	TRA2A	LY6E
RTP4	FECH	RTP4
UBA7	RTP4	UBA7
IFITM3		IFITM3
IFI44L		IFI44L
FCMR		FCMR
JCHAIN		JCHAIN
VPREB3		VPREB3
		CD8A
		ISG15
		H3F3A
		IL18RAP
		SRSF9
		ABCG2
		PIGA
		TRA2A
		FECH
