## Supplementary data file S5 for "Transcriptomic profiling identifies breed-specific immune signatures of Tuberculosis susceptibility in cattle"

### Sheet: co-expression score
node1	node2	node1 accession	node2 accession	node1 annotation	node2 annotation	coexpr. score
CTLA4	CXCL10	ENSBTAP00000017527	ENSBTAP00000039324	Cytotoxic T-lymphocyte-associated protein 4.	C-X-C motif chemokine 10; Pro-inflammatory cytokine that is involved in a wide variety of processes such as chemotaxis, differentiation, and activation of peripheral immune cells, regulation of cell growth, apoptosis and modulation of angiostatic effects (By similarity). Plays thereby an important role during viral infections by stimulating the activation and migration of immune cells to the infe…	0.067
CTLA4	EOMES	ENSBTAP00000017527	ENSBTAP00000053845	Cytotoxic T-lymphocyte-associated protein 4.	Eomesodermin.	0.091
CTLA4	IRF1	ENSBTAP00000017527	ENSBTAP00000041732	Cytotoxic T-lymphocyte-associated protein 4.	Interferon regulatory factor 1; Transcriptional regulator which displays a remarkable functional diversity in the regulation of cellular responses. These include the regulation of IFN and IFN-inducible genes, host response to viral and bacterial infections, regulation of many genes expressed during hematopoiesis, inflammation, immune responses and cell proliferation and differentiation, regulatio…	0.083
CTLA4	KLRG1	ENSBTAP00000017527	ENSBTAP00000018130	Cytotoxic T-lymphocyte-associated protein 4.	Killer cell lectin like receptor G1.	0.066
CTLA4	SELL	ENSBTAP00000017527	ENSBTAP00000044113	Cytotoxic T-lymphocyte-associated protein 4.	L-selectin; Calcium-dependent lectin that mediates cell adhesion by binding to glycoproteins on neighboring cells. Mediates the adherence of lymphocytes to endothelial cells of high endothelial venules in peripheral lymph nodes. Promotes initial tethering and rolling of leukocytes in endothelia.	0.118
CTLA4	TLR3	ENSBTAP00000017527	ENSBTAP00000066983	Cytotoxic T-lymphocyte-associated protein 4.	Toll-like receptor 3; Key component of innate and adaptive immunity. TLRs (Toll- like receptors) control host immune response against pathogens through recognition of molecular patterns specific to microorganisms. TLR3 is a nucleotide-sensing TLR which is activated by double-stranded RNA, a sign of viral infection. Acts via the adapter TRIF/TICAM1, leading to NF-kappa-B activation, IRF3 nuclear t…	0.087
CXCL10	CTLA4	ENSBTAP00000039324	ENSBTAP00000017527	C-X-C motif chemokine 10; Pro-inflammatory cytokine that is involved in a wide variety of processes such as chemotaxis, differentiation, and activation of peripheral immune cells, regulation of cell growth, apoptosis and modulation of angiostatic effects (By similarity). Plays thereby an important role during viral infections by stimulating the activation and migration of immune cells to the infe…	Cytotoxic T-lymphocyte-associated protein 4.	0.067
CXCL10	IRF1	ENSBTAP00000039324	ENSBTAP00000041732	C-X-C motif chemokine 10; Pro-inflammatory cytokine that is involved in a wide variety of processes such as chemotaxis, differentiation, and activation of peripheral immune cells, regulation of cell growth, apoptosis and modulation of angiostatic effects (By similarity). Plays thereby an important role during viral infections by stimulating the activation and migration of immune cells to the infe…	Interferon regulatory factor 1; Transcriptional regulator which displays a remarkable functional diversity in the regulation of cellular responses. These include the regulation of IFN and IFN-inducible genes, host response to viral and bacterial infections, regulation of many genes expressed during hematopoiesis, inflammation, immune responses and cell proliferation and differentiation, regulatio…	0.355
CXCL10	ISG15	ENSBTAP00000039324	ENSBTAP00000019573	C-X-C motif chemokine 10; Pro-inflammatory cytokine that is involved in a wide variety of processes such as chemotaxis, differentiation, and activation of peripheral immune cells, regulation of cell growth, apoptosis and modulation of angiostatic effects (By similarity). Plays thereby an important role during viral infections by stimulating the activation and migration of immune cells to the infe…	Ubiquitin-like protein ISG15; Ubiquitin-like protein which plays a key role in the innate immune response to viral infection either via its conjugation to a target protein (ISGylation) or via its action as a free or unconjugated protein. ISGylation involves a cascade of enzymatic reactions involving E1, E2, and E3 enzymes which catalyze the conjugation of ISG15 to a lysine residue in the target p…	0.737
CXCL10	MYD88	ENSBTAP00000039324	ENSBTAP00000000735	C-X-C motif chemokine 10; Pro-inflammatory cytokine that is involved in a wide variety of processes such as chemotaxis, differentiation, and activation of peripheral immune cells, regulation of cell growth, apoptosis and modulation of angiostatic effects (By similarity). Plays thereby an important role during viral infections by stimulating the activation and migration of immune cells to the infe…	Myeloid differentiation primary response protein MyD88; Adapter protein involved in the Toll-like receptor and IL-1 receptor signaling pathway in the innate immune response. Acts via IRAK1, IRAK2 and TRAF6, leading to NF-kappa-B activation, cytokine secretion and the inflammatory response. Increases IL-8 transcription. Involved in IL-18-mediated signaling pathway. Activates IRF1 resulting in its …	0.087
CXCL10	SELL	ENSBTAP00000039324	ENSBTAP00000044113	C-X-C motif chemokine 10; Pro-inflammatory cytokine that is involved in a wide variety of processes such as chemotaxis, differentiation, and activation of peripheral immune cells, regulation of cell growth, apoptosis and modulation of angiostatic effects (By similarity). Plays thereby an important role during viral infections by stimulating the activation and migration of immune cells to the infe…	L-selectin; Calcium-dependent lectin that mediates cell adhesion by binding to glycoproteins on neighboring cells. Mediates the adherence of lymphocytes to endothelial cells of high endothelial venules in peripheral lymph nodes. Promotes initial tethering and rolling of leukocytes in endothelia.	0.09
CXCL10	TLR3	ENSBTAP00000039324	ENSBTAP00000066983	C-X-C motif chemokine 10; Pro-inflammatory cytokine that is involved in a wide variety of processes such as chemotaxis, differentiation, and activation of peripheral immune cells, regulation of cell growth, apoptosis and modulation of angiostatic effects (By similarity). Plays thereby an important role during viral infections by stimulating the activation and migration of immune cells to the infe…	Toll-like receptor 3; Key component of innate and adaptive immunity. TLRs (Toll- like receptors) control host immune response against pathogens through recognition of molecular patterns specific to microorganisms. TLR3 is a nucleotide-sensing TLR which is activated by double-stranded RNA, a sign of viral infection. Acts via the adapter TRIF/TICAM1, leading to NF-kappa-B activation, IRF3 nuclear t…	0.168
EOMES	CTLA4	ENSBTAP00000053845	ENSBTAP00000017527	Eomesodermin.	Cytotoxic T-lymphocyte-associated protein 4.	0.091
EOMES	KLRG1	ENSBTAP00000053845	ENSBTAP00000018130	Eomesodermin.	Killer cell lectin like receptor G1.	0.107
EOMES	NKG2C	ENSBTAP00000053845	ENSBTAP00000053040	Eomesodermin.	C-type lectin domain-containing protein.	0.086
EOMES	SELL	ENSBTAP00000053845	ENSBTAP00000044113	Eomesodermin.	L-selectin; Calcium-dependent lectin that mediates cell adhesion by binding to glycoproteins on neighboring cells. Mediates the adherence of lymphocytes to endothelial cells of high endothelial venules in peripheral lymph nodes. Promotes initial tethering and rolling of leukocytes in endothelia.	0.09
IRF1	CTLA4	ENSBTAP00000041732	ENSBTAP00000017527	Interferon regulatory factor 1; Transcriptional regulator which displays a remarkable functional diversity in the regulation of cellular responses. These include the regulation of IFN and IFN-inducible genes, host response to viral and bacterial infections, regulation of many genes expressed during hematopoiesis, inflammation, immune responses and cell proliferation and differentiation, regulatio…	Cytotoxic T-lymphocyte-associated protein 4.	0.083
IRF1	CXCL10	ENSBTAP00000041732	ENSBTAP00000039324	Interferon regulatory factor 1; Transcriptional regulator which displays a remarkable functional diversity in the regulation of cellular responses. These include the regulation of IFN and IFN-inducible genes, host response to viral and bacterial infections, regulation of many genes expressed during hematopoiesis, inflammation, immune responses and cell proliferation and differentiation, regulatio…	C-X-C motif chemokine 10; Pro-inflammatory cytokine that is involved in a wide variety of processes such as chemotaxis, differentiation, and activation of peripheral immune cells, regulation of cell growth, apoptosis and modulation of angiostatic effects (By similarity). Plays thereby an important role during viral infections by stimulating the activation and migration of immune cells to the infe…	0.355
IRF1	ISG15	ENSBTAP00000041732	ENSBTAP00000019573	Interferon regulatory factor 1; Transcriptional regulator which displays a remarkable functional diversity in the regulation of cellular responses. These include the regulation of IFN and IFN-inducible genes, host response to viral and bacterial infections, regulation of many genes expressed during hematopoiesis, inflammation, immune responses and cell proliferation and differentiation, regulatio…	Ubiquitin-like protein ISG15; Ubiquitin-like protein which plays a key role in the innate immune response to viral infection either via its conjugation to a target protein (ISGylation) or via its action as a free or unconjugated protein. ISGylation involves a cascade of enzymatic reactions involving E1, E2, and E3 enzymes which catalyze the conjugation of ISG15 to a lysine residue in the target p…	0.239
IRF1	MYD88	ENSBTAP00000041732	ENSBTAP00000000735	Interferon regulatory factor 1; Transcriptional regulator which displays a remarkable functional diversity in the regulation of cellular responses. These include the regulation of IFN and IFN-inducible genes, host response to viral and bacterial infections, regulation of many genes expressed during hematopoiesis, inflammation, immune responses and cell proliferation and differentiation, regulatio…	Myeloid differentiation primary response protein MyD88; Adapter protein involved in the Toll-like receptor and IL-1 receptor signaling pathway in the innate immune response. Acts via IRAK1, IRAK2 and TRAF6, leading to NF-kappa-B activation, cytokine secretion and the inflammatory response. Increases IL-8 transcription. Involved in IL-18-mediated signaling pathway. Activates IRF1 resulting in its …	0.112
IRF1	TLR3	ENSBTAP00000041732	ENSBTAP00000066983	Interferon regulatory factor 1; Transcriptional regulator which displays a remarkable functional diversity in the regulation of cellular responses. These include the regulation of IFN and IFN-inducible genes, host response to viral and bacterial infections, regulation of many genes expressed during hematopoiesis, inflammation, immune responses and cell proliferation and differentiation, regulatio…	Toll-like receptor 3; Key component of innate and adaptive immunity. TLRs (Toll- like receptors) control host immune response against pathogens through recognition of molecular patterns specific to microorganisms. TLR3 is a nucleotide-sensing TLR which is activated by double-stranded RNA, a sign of viral infection. Acts via the adapter TRIF/TICAM1, leading to NF-kappa-B activation, IRF3 nuclear t…	0.233
ISG15	CXCL10	ENSBTAP00000019573	ENSBTAP00000039324	Ubiquitin-like protein ISG15; Ubiquitin-like protein which plays a key role in the innate immune response to viral infection either via its conjugation to a target protein (ISGylation) or via its action as a free or unconjugated protein. ISGylation involves a cascade of enzymatic reactions involving E1, E2, and E3 enzymes which catalyze the conjugation of ISG15 to a lysine residue in the target p…	C-X-C motif chemokine 10; Pro-inflammatory cytokine that is involved in a wide variety of processes such as chemotaxis, differentiation, and activation of peripheral immune cells, regulation of cell growth, apoptosis and modulation of angiostatic effects (By similarity). Plays thereby an important role during viral infections by stimulating the activation and migration of immune cells to the infe…	0.737
ISG15	IRF1	ENSBTAP00000019573	ENSBTAP00000041732	Ubiquitin-like protein ISG15; Ubiquitin-like protein which plays a key role in the innate immune response to viral infection either via its conjugation to a target protein (ISGylation) or via its action as a free or unconjugated protein. ISGylation involves a cascade of enzymatic reactions involving E1, E2, and E3 enzymes which catalyze the conjugation of ISG15 to a lysine residue in the target p…	Interferon regulatory factor 1; Transcriptional regulator which displays a remarkable functional diversity in the regulation of cellular responses. These include the regulation of IFN and IFN-inducible genes, host response to viral and bacterial infections, regulation of many genes expressed during hematopoiesis, inflammation, immune responses and cell proliferation and differentiation, regulatio…	0.239
ISG15	SELL	ENSBTAP00000019573	ENSBTAP00000044113	Ubiquitin-like protein ISG15; Ubiquitin-like protein which plays a key role in the innate immune response to viral infection either via its conjugation to a target protein (ISGylation) or via its action as a free or unconjugated protein. ISGylation involves a cascade of enzymatic reactions involving E1, E2, and E3 enzymes which catalyze the conjugation of ISG15 to a lysine residue in the target p…	L-selectin; Calcium-dependent lectin that mediates cell adhesion by binding to glycoproteins on neighboring cells. Mediates the adherence of lymphocytes to endothelial cells of high endothelial venules in peripheral lymph nodes. Promotes initial tethering and rolling of leukocytes in endothelia.	0.24
ISG15	TLR3	ENSBTAP00000019573	ENSBTAP00000066983	Ubiquitin-like protein ISG15; Ubiquitin-like protein which plays a key role in the innate immune response to viral infection either via its conjugation to a target protein (ISGylation) or via its action as a free or unconjugated protein. ISGylation involves a cascade of enzymatic reactions involving E1, E2, and E3 enzymes which catalyze the conjugation of ISG15 to a lysine residue in the target p…	Toll-like receptor 3; Key component of innate and adaptive immunity. TLRs (Toll- like receptors) control host immune response against pathogens through recognition of molecular patterns specific to microorganisms. TLR3 is a nucleotide-sensing TLR which is activated by double-stranded RNA, a sign of viral infection. Acts via the adapter TRIF/TICAM1, leading to NF-kappa-B activation, IRF3 nuclear t…	0.196
KLRG1	CTLA4	ENSBTAP00000018130	ENSBTAP00000017527	Killer cell lectin like receptor G1.	Cytotoxic T-lymphocyte-associated protein 4.	0.066
KLRG1	EOMES	ENSBTAP00000018130	ENSBTAP00000053845	Killer cell lectin like receptor G1.	Eomesodermin.	0.107
KLRG1	SELL	ENSBTAP00000018130	ENSBTAP00000044113	Killer cell lectin like receptor G1.	L-selectin; Calcium-dependent lectin that mediates cell adhesion by binding to glycoproteins on neighboring cells. Mediates the adherence of lymphocytes to endothelial cells of high endothelial venules in peripheral lymph nodes. Promotes initial tethering and rolling of leukocytes in endothelia.	0.048
MYD88	CXCL10	ENSBTAP00000000735	ENSBTAP00000039324	Myeloid differentiation primary response protein MyD88; Adapter protein involved in the Toll-like receptor and IL-1 receptor signaling pathway in the innate immune response. Acts via IRAK1, IRAK2 and TRAF6, leading to NF-kappa-B activation, cytokine secretion and the inflammatory response. Increases IL-8 transcription. Involved in IL-18-mediated signaling pathway. Activates IRF1 resulting in its …	C-X-C motif chemokine 10; Pro-inflammatory cytokine that is involved in a wide variety of processes such as chemotaxis, differentiation, and activation of peripheral immune cells, regulation of cell growth, apoptosis and modulation of angiostatic effects (By similarity). Plays thereby an important role during viral infections by stimulating the activation and migration of immune cells to the infe…	0.087
MYD88	IRF1	ENSBTAP00000000735	ENSBTAP00000041732	Myeloid differentiation primary response protein MyD88; Adapter protein involved in the Toll-like receptor and IL-1 receptor signaling pathway in the innate immune response. Acts via IRAK1, IRAK2 and TRAF6, leading to NF-kappa-B activation, cytokine secretion and the inflammatory response. Increases IL-8 transcription. Involved in IL-18-mediated signaling pathway. Activates IRF1 resulting in its …	Interferon regulatory factor 1; Transcriptional regulator which displays a remarkable functional diversity in the regulation of cellular responses. These include the regulation of IFN and IFN-inducible genes, host response to viral and bacterial infections, regulation of many genes expressed during hematopoiesis, inflammation, immune responses and cell proliferation and differentiation, regulatio…	0.112
MYD88	SELL	ENSBTAP00000000735	ENSBTAP00000044113	Myeloid differentiation primary response protein MyD88; Adapter protein involved in the Toll-like receptor and IL-1 receptor signaling pathway in the innate immune response. Acts via IRAK1, IRAK2 and TRAF6, leading to NF-kappa-B activation, cytokine secretion and the inflammatory response. Increases IL-8 transcription. Involved in IL-18-mediated signaling pathway. Activates IRF1 resulting in its …	L-selectin; Calcium-dependent lectin that mediates cell adhesion by binding to glycoproteins on neighboring cells. Mediates the adherence of lymphocytes to endothelial cells of high endothelial venules in peripheral lymph nodes. Promotes initial tethering and rolling of leukocytes in endothelia.	0.119
MYD88	TLR3	ENSBTAP00000000735	ENSBTAP00000066983	Myeloid differentiation primary response protein MyD88; Adapter protein involved in the Toll-like receptor and IL-1 receptor signaling pathway in the innate immune response. Acts via IRAK1, IRAK2 and TRAF6, leading to NF-kappa-B activation, cytokine secretion and the inflammatory response. Increases IL-8 transcription. Involved in IL-18-mediated signaling pathway. Activates IRF1 resulting in its …	Toll-like receptor 3; Key component of innate and adaptive immunity. TLRs (Toll- like receptors) control host immune response against pathogens through recognition of molecular patterns specific to microorganisms. TLR3 is a nucleotide-sensing TLR which is activated by double-stranded RNA, a sign of viral infection. Acts via the adapter TRIF/TICAM1, leading to NF-kappa-B activation, IRF3 nuclear t…	0.08
NKG2C	EOMES	ENSBTAP00000053040	ENSBTAP00000053845	C-type lectin domain-containing protein.	Eomesodermin.	0.086
NKG2C	SELL	ENSBTAP00000053040	ENSBTAP00000044113	C-type lectin domain-containing protein.	L-selectin; Calcium-dependent lectin that mediates cell adhesion by binding to glycoproteins on neighboring cells. Mediates the adherence of lymphocytes to endothelial cells of high endothelial venules in peripheral lymph nodes. Promotes initial tethering and rolling of leukocytes in endothelia.	0.048
SELL	CTLA4	ENSBTAP00000044113	ENSBTAP00000017527	L-selectin; Calcium-dependent lectin that mediates cell adhesion by binding to glycoproteins on neighboring cells. Mediates the adherence of lymphocytes to endothelial cells of high endothelial venules in peripheral lymph nodes. Promotes initial tethering and rolling of leukocytes in endothelia.	Cytotoxic T-lymphocyte-associated protein 4.	0.118
SELL	CXCL10	ENSBTAP00000044113	ENSBTAP00000039324	L-selectin; Calcium-dependent lectin that mediates cell adhesion by binding to glycoproteins on neighboring cells. Mediates the adherence of lymphocytes to endothelial cells of high endothelial venules in peripheral lymph nodes. Promotes initial tethering and rolling of leukocytes in endothelia.	C-X-C motif chemokine 10; Pro-inflammatory cytokine that is involved in a wide variety of processes such as chemotaxis, differentiation, and activation of peripheral immune cells, regulation of cell growth, apoptosis and modulation of angiostatic effects (By similarity). Plays thereby an important role during viral infections by stimulating the activation and migration of immune cells to the infe…	0.09
SELL	EOMES	ENSBTAP00000044113	ENSBTAP00000053845	L-selectin; Calcium-dependent lectin that mediates cell adhesion by binding to glycoproteins on neighboring cells. Mediates the adherence of lymphocytes to endothelial cells of high endothelial venules in peripheral lymph nodes. Promotes initial tethering and rolling of leukocytes in endothelia.	Eomesodermin.	0.09
SELL	ISG15	ENSBTAP00000044113	ENSBTAP00000019573	L-selectin; Calcium-dependent lectin that mediates cell adhesion by binding to glycoproteins on neighboring cells. Mediates the adherence of lymphocytes to endothelial cells of high endothelial venules in peripheral lymph nodes. Promotes initial tethering and rolling of leukocytes in endothelia.	Ubiquitin-like protein ISG15; Ubiquitin-like protein which plays a key role in the innate immune response to viral infection either via its conjugation to a target protein (ISGylation) or via its action as a free or unconjugated protein. ISGylation involves a cascade of enzymatic reactions involving E1, E2, and E3 enzymes which catalyze the conjugation of ISG15 to a lysine residue in the target p…	0.24
SELL	KLRG1	ENSBTAP00000044113	ENSBTAP00000018130	L-selectin; Calcium-dependent lectin that mediates cell adhesion by binding to glycoproteins on neighboring cells. Mediates the adherence of lymphocytes to endothelial cells of high endothelial venules in peripheral lymph nodes. Promotes initial tethering and rolling of leukocytes in endothelia.	Killer cell lectin like receptor G1.	0.048
SELL	MYD88	ENSBTAP00000044113	ENSBTAP00000000735	L-selectin; Calcium-dependent lectin that mediates cell adhesion by binding to glycoproteins on neighboring cells. Mediates the adherence of lymphocytes to endothelial cells of high endothelial venules in peripheral lymph nodes. Promotes initial tethering and rolling of leukocytes in endothelia.	Myeloid differentiation primary response protein MyD88; Adapter protein involved in the Toll-like receptor and IL-1 receptor signaling pathway in the innate immune response. Acts via IRAK1, IRAK2 and TRAF6, leading to NF-kappa-B activation, cytokine secretion and the inflammatory response. Increases IL-8 transcription. Involved in IL-18-mediated signaling pathway. Activates IRF1 resulting in its …	0.119
SELL	NKG2C	ENSBTAP00000044113	ENSBTAP00000053040	L-selectin; Calcium-dependent lectin that mediates cell adhesion by binding to glycoproteins on neighboring cells. Mediates the adherence of lymphocytes to endothelial cells of high endothelial venules in peripheral lymph nodes. Promotes initial tethering and rolling of leukocytes in endothelia.	C-type lectin domain-containing protein.	0.048
SELL	TLR3	ENSBTAP00000044113	ENSBTAP00000066983	L-selectin; Calcium-dependent lectin that mediates cell adhesion by binding to glycoproteins on neighboring cells. Mediates the adherence of lymphocytes to endothelial cells of high endothelial venules in peripheral lymph nodes. Promotes initial tethering and rolling of leukocytes in endothelia.	Toll-like receptor 3; Key component of innate and adaptive immunity. TLRs (Toll- like receptors) control host immune response against pathogens through recognition of molecular patterns specific to microorganisms. TLR3 is a nucleotide-sensing TLR which is activated by double-stranded RNA, a sign of viral infection. Acts via the adapter TRIF/TICAM1, leading to NF-kappa-B activation, IRF3 nuclear t…	0.096
TLR3	CTLA4	ENSBTAP00000066983	ENSBTAP00000017527	Toll-like receptor 3; Key component of innate and adaptive immunity. TLRs (Toll- like receptors) control host immune response against pathogens through recognition of molecular patterns specific to microorganisms. TLR3 is a nucleotide-sensing TLR which is activated by double-stranded RNA, a sign of viral infection. Acts via the adapter TRIF/TICAM1, leading to NF-kappa-B activation, IRF3 nuclear t…	Cytotoxic T-lymphocyte-associated protein 4.	0.087
TLR3	CXCL10	ENSBTAP00000066983	ENSBTAP00000039324	Toll-like receptor 3; Key component of innate and adaptive immunity. TLRs (Toll- like receptors) control host immune response against pathogens through recognition of molecular patterns specific to microorganisms. TLR3 is a nucleotide-sensing TLR which is activated by double-stranded RNA, a sign of viral infection. Acts via the adapter TRIF/TICAM1, leading to NF-kappa-B activation, IRF3 nuclear t…	C-X-C motif chemokine 10; Pro-inflammatory cytokine that is involved in a wide variety of processes such as chemotaxis, differentiation, and activation of peripheral immune cells, regulation of cell growth, apoptosis and modulation of angiostatic effects (By similarity). Plays thereby an important role during viral infections by stimulating the activation and migration of immune cells to the infe…	0.168
TLR3	IRF1	ENSBTAP00000066983	ENSBTAP00000041732	Toll-like receptor 3; Key component of innate and adaptive immunity. TLRs (Toll- like receptors) control host immune response against pathogens through recognition of molecular patterns specific to microorganisms. TLR3 is a nucleotide-sensing TLR which is activated by double-stranded RNA, a sign of viral infection. Acts via the adapter TRIF/TICAM1, leading to NF-kappa-B activation, IRF3 nuclear t…	Interferon regulatory factor 1; Transcriptional regulator which displays a remarkable functional diversity in the regulation of cellular responses. These include the regulation of IFN and IFN-inducible genes, host response to viral and bacterial infections, regulation of many genes expressed during hematopoiesis, inflammation, immune responses and cell proliferation and differentiation, regulatio…	0.233
TLR3	ISG15	ENSBTAP00000066983	ENSBTAP00000019573	Toll-like receptor 3; Key component of innate and adaptive immunity. TLRs (Toll- like receptors) control host immune response against pathogens through recognition of molecular patterns specific to microorganisms. TLR3 is a nucleotide-sensing TLR which is activated by double-stranded RNA, a sign of viral infection. Acts via the adapter TRIF/TICAM1, leading to NF-kappa-B activation, IRF3 nuclear t…	Ubiquitin-like protein ISG15; Ubiquitin-like protein which plays a key role in the innate immune response to viral infection either via its conjugation to a target protein (ISGylation) or via its action as a free or unconjugated protein. ISGylation involves a cascade of enzymatic reactions involving E1, E2, and E3 enzymes which catalyze the conjugation of ISG15 to a lysine residue in the target p…	0.196
TLR3	MYD88	ENSBTAP00000066983	ENSBTAP00000000735	Toll-like receptor 3; Key component of innate and adaptive immunity. TLRs (Toll- like receptors) control host immune response against pathogens through recognition of molecular patterns specific to microorganisms. TLR3 is a nucleotide-sensing TLR which is activated by double-stranded RNA, a sign of viral infection. Acts via the adapter TRIF/TICAM1, leading to NF-kappa-B activation, IRF3 nuclear t…	Myeloid differentiation primary response protein MyD88; Adapter protein involved in the Toll-like receptor and IL-1 receptor signaling pathway in the innate immune response. Acts via IRAK1, IRAK2 and TRAF6, leading to NF-kappa-B activation, cytokine secretion and the inflammatory response. Increases IL-8 transcription. Involved in IL-18-mediated signaling pathway. Activates IRF1 resulting in its …	0.08
TLR3	SELL	ENSBTAP00000066983	ENSBTAP00000044113	Toll-like receptor 3; Key component of innate and adaptive immunity. TLRs (Toll- like receptors) control host immune response against pathogens through recognition of molecular patterns specific to microorganisms. TLR3 is a nucleotide-sensing TLR which is activated by double-stranded RNA, a sign of viral infection. Acts via the adapter TRIF/TICAM1, leading to NF-kappa-B activation, IRF3 nuclear t…	L-selectin; Calcium-dependent lectin that mediates cell adhesion by binding to glycoproteins on neighboring cells. Mediates the adherence of lymphocytes to endothelial cells of high endothelial venules in peripheral lymph nodes. Promotes initial tethering and rolling of leukocytes in endothelia.	0.096
