## Supplementary data file S6 for "Transcriptomic profiling identifies breed-specific immune signatures of Tuberculosis susceptibility in cattle"

### Sheet: Databases and Softwares
Databases and softwares used in the study
	Softwares	Purpose	Link
2	g:Profiler	Gene Ontology, Ortholog check	https://biit.cs.ut.ee/gprofiler/gost
3	Cytoscape 3.10.1	Visualisation	https://cytoscape.org/
4	ClueGo	Immune networks	https://apps.cytoscape.org/apps/cluego
5	MCODE	Cluster identification	https://apps.cytoscape.org/apps/mcode
6	Cytohubba	Hub gene identification	https://apps.cytoscape.org/apps/cytohubba
7	STRING	Protein-Protein Interaction network	https://string-db.org
8	R 4.3.2	Ploting figures
9	Graph Pad Prism	Statistics, graph plot
10	NCBI GEO	RNA-Seq datasets	https://www.ncbi.nlm.nih.gov/geo/
